# BRD4 Prevents R-Loop Formation and Transcription-Replication Conflicts by Ensuring Efficient Transcription Elongation

**DOI:** 10.1101/854737

**Authors:** Drake Edwards, Rohin Maganti, Jarred P. Tanksley, Jie Luo, James J.H. Park, Elena Balkanska-Sinclair, Jinjie Ling, Scott R. Floyd

**Affiliations:** Medical Scientist Training Program, Duke University School of Medicine, Durham, North Carolina 27710, USA; Department of Pharmacology and Cancer Biology, Duke University Medical Center, Durham, North Carolina 27710, USA; Department of Radiation Oncology, Duke University School of Medicine, Durham, North Carolina 27710, USA; Duke University, Durham, North Carolina 27710, USA

## Abstract

Effective spatio-temporal control of transcription and replication during S-phase is paramount to maintaining genomic integrity and cell survival. Dysregulation of these systems can lead to conflicts between the transcription and replication machinery causing DNA damage and cell death. BRD4, a BET bromodomain protein and known transcriptional regulator, interacts with P-TEFb to ensure efficient transcriptional elongation by stimulating phosphorylation of RNA Polymerase II (RNAPII). Here we report that disruption of BET bromodomain protein function causes RNAPII pausing on the chromatin and DNA damage affecting cells in S-phase. We find that this persistent, RNAPII-dependent pausing leads to accumulation of RNA:DNA hybrids (R-loops), which are known to lead to transcription-replication conflicts (TRCs), DNA damage, and cell death. Furthermore, we show that resolution of R-loops abrogates BET bromodomain inhibitor-induced DNA damage, and that BET bromodomain inhibition induces both R-loops and DNA damage at sites of BRD4 occupancy. Finally, we see that the BRD4 C-terminal domain, which interacts with P-TEFb, is required to prevent R-loop formation and DNA damage caused by BET bromodomain inhibition and that oncogenes which promote transcription and replication exacerbate BET bromodomain inhibitor-induced DNA damage. Together, these findings demonstrate that BET bromodomain inhibitors can damage DNA via induction of R-loops and TRCs in highly replicative cells.
