## Supplementary material for "BRD4 Prevents R-Loop Formation and Transcription-Replication Conflicts by Ensuring Efficient Transcription Elongation": Source Data: 20200111_DNAFiber.xlsx

### Sheet: Sheet1
DMSO	green	red	ratio		dBET6	green	red	ratio
	382	475	0.804211			244	97	2.51546		CldU (red)
	256	300	0.853333			127	48	2.64583
	650	239	2.71967			102	71	1.43662
	415	251	1.65339			91	75	1.21333
	773	331	2.33535			188	77	2.44156
	430	427	1.00703			246	81	3.03704
	604	373	1.6193			882	97	9.09278
	964	784	1.22959			760	74	10.2703
		545	0			592	101	5.86139
	356	916	0.388646			408	202	2.0198
	636	374	1.70053			854	282	3.02837
	786	403	1.95037			330	89	3.70787
	580	1008	0.575397			298	94	3.17021
	475	565	0.840708			577	302	1.9106
	815	585	1.39316			598	115	5.2
	710	736	0.964674			525	126	4.16667
	432	356	1.21348			277	118	2.34746
	964	846	1.13948			219	88	2.48864
	538	661	0.813918			372	71	5.23944
	567	858	0.660839			318	66	4.81818
	348	546	0.637363			919	151	6.08609
	400	358	1.11732			375	59	6.35593
	409	382	1.07068			468	125	3.744
	482	712	0.676966			551	119	4.63025
	820	624	1.3141			572	67	8.53731
	563	481	1.17048			297	62	4.79032
	805	793	1.01513			517	208	2.48558
	624	478	1.30544			894	98	9.12245
	1017	709	1.43441			900	168	5.35714
	288	256	1.125			971	184	5.27717
		Mean					Mean
		545.733					117.167
		SE					SE
		39.3222					11.5429

### Sheet: CldU
DMSO	dBET6
475	97			T Test: Two Independent Samples
300	48
239	71			SUMMARY			Hyp Mean Diff	0
251	75			Groups	Count	Mean	Variance	Cohen d
331	77			DMSO	30	545.733	46387
427	81			dBET6	30	117.167	3997.18
373	97			Pooled			25192.1	2.70014
784	74
545	101			T TEST: Equal Variances				Alpha	0.05
916	202				std err	t-stat	df	p-value	t-crit	lower	upper	sig	effect r
374	282			One Tail	40.9814	10.4576	58	2.87989e-15	1.67155			yes	0.808359
403	89			Two Tail	40.9814	10.4576	58	5.75979e-15	2.00172	346.534	510.6	yes	0.808359
1008	94
565	302			T TEST: Unequal Variances				Alpha	0.05
585	115				std err	t-stat	df	p-value	t-crit	lower	upper	sig	effect r
736	126			One Tail	40.9814	10.4576	33.961	1.85696e-12	1.69098			yes	0.873524
356	118			Two Tail	40.9814	10.4576	33.961	3.71392e-12	2.03233	345.279	511.854	yes	0.873524
846	88
661	71
858	66
546	151
358	59
382	125
712	119
624	67
481	62
793	208
478	98
709	168
256	184
