## Supplementary material for "BRD4 Prevents R-Loop Formation and Transcription-Replication Conflicts by Ensuring Efficient Transcription Elongation": Source Data: 20191028_Stats.xlsx

### Sheet: gH2AXQuant
Tubulin
Image Name	Channel	Lane Name	Name	Signal	Area
HeLa, rtTA_A_C_AdelCTD_CdelET, dBET6, 8%, Tubulin	700	L01	B01	8590	656
HeLa, rtTA_A_C_AdelCTD_CdelET, dBET6, 8%, Tubulin	700	L02	B01	5200	560
HeLa, rtTA_A_C_AdelCTD_CdelET, dBET6, 8%, Tubulin	700	L03	B01	8050	512
HeLa, rtTA_A_C_AdelCTD_CdelET, dBET6, 8%, Tubulin	700	L04	B01	8920	490
HeLa, rtTA_A_C_AdelCTD_CdelET, dBET6, 8%, Tubulin	700	L05	B01	7890	560
HeLa, rtTA_A_C_AdelCTD_CdelET, dBET6, 8%, Tubulin	700	L06	B01	7150	448
HeLa, rtTA_A_C_AdelCTD_CdelET, dBET6, 8%, Tubulin	700	L07	B01	6980	462
HeLa, rtTA_A_C_AdelCTD_CdelET, dBET6, 8%, Tubulin	700	L08	B01	6050	496
HeLa, rtTA_A_C_AdelCTD_CdelET, dBET6, 8%, Tubulin	700	L09	B01	9280	624
HeLa, rtTA_A_C_AdelCTD_CdelET, dBET6, 8%, Tubulin	700	L10	B01	6330	518
γH2AX 1
Image Name	Channel	Lane Name	Name	Signal	Area	Construct	Tx	Normalized	Mean	SE
HeLa, rtTA_A_C_AdelCTD_CdelET, dBET6, 15%, gH2AX #1	800	L01	B01	2650	528	Empty	DMSO	3.08498	3.44199	0.598538
HeLa, rtTA_A_C_AdelCTD_CdelET, dBET6, 15%, gH2AX #1	800	L02	B01	7640	448	rtTA	dBET6	14.6923	18.3013	3.25968
HeLa, rtTA_A_C_AdelCTD_CdelET, dBET6, 15%, gH2AX #1	800	L03	B01	1740	576	A	DMSO	2.16149	1.81698	0.467517
HeLa, rtTA_A_C_AdelCTD_CdelET, dBET6, 15%, gH2AX #1	800	L04	B01	1510	360	A	dBET6	1.69283	1.787	0.458093
HeLa, rtTA_A_C_AdelCTD_CdelET, dBET6, 15%, gH2AX #1	800	L05	B01	1500	462	C	DMSO	1.90114	1.92057	0.466226
HeLa, rtTA_A_C_AdelCTD_CdelET, dBET6, 15%, gH2AX #1	800	L06	B01	5990	420	C	dBET6	8.37762	10.2984	2.19912
HeLa, rtTA_A_C_AdelCTD_CdelET, dBET6, 15%, gH2AX #1	800	L07	B01	2480	544	A∆CTD	DMSO	3.55301	4.04489	0.602534
HeLa, rtTA_A_C_AdelCTD_CdelET, dBET6, 15%, gH2AX #1	800	L08	B01	10900	770	A∆CTD	dBET6	18.0165	16.8815	0.82674
HeLa, rtTA_A_C_AdelCTD_CdelET, dBET6, 15%, gH2AX #1	800	L09	B01	1850	528	C∆ET	DMSO	1.99353	1.875	0.319724
HeLa, rtTA_A_C_AdelCTD_CdelET, dBET6, 15%, gH2AX #1	800	L10	B01	22600	1034	C∆ET	dBET6	35.703	28.0147	5.23742
γH2AX 2
Image Name	Channel	Lane Name	Name	Signal	Area			Normalized
HeLa, rtTA_A_C_AdelCTD_CdelET, dBET6, 15%, gH2AX #2	800	L01	B01	2260	736			2.63097
HeLa, rtTA_A_C_AdelCTD_CdelET, dBET6, 15%, gH2AX #2	800	L02	B01	8010	684			15.4038
HeLa, rtTA_A_C_AdelCTD_CdelET, dBET6, 15%, gH2AX #2	800	L03	B01	718	576			0.891925
HeLa, rtTA_A_C_AdelCTD_CdelET, dBET6, 15%, gH2AX #2	800	L04	B01	932	518			1.04484
HeLa, rtTA_A_C_AdelCTD_CdelET, dBET6, 15%, gH2AX #2	800	L05	B01	886	462			1.12294
HeLa, rtTA_A_C_AdelCTD_CdelET, dBET6, 15%, gH2AX #2	800	L06	B01	5600	574			7.83217
HeLa, rtTA_A_C_AdelCTD_CdelET, dBET6, 15%, gH2AX #2	800	L07	B01	2330	348			3.33811
HeLa, rtTA_A_C_AdelCTD_CdelET, dBET6, 15%, gH2AX #2	800	L08	B01	9240	630			15.2727
HeLa, rtTA_A_C_AdelCTD_CdelET, dBET6, 15%, gH2AX #2	800	L09	B01	1180	481			1.27155
HeLa, rtTA_A_C_AdelCTD_CdelET, dBET6, 15%, gH2AX #2	800	L10	B01	11400	640			18.0095
γH2AX 3
Image Name	Channel	Lane Name	Name	Signal	Area			Normalized
HeLa, rtTA_A_C_AdelCTD_CdelET, dBET6, 15%, gH2AX #3	800	L01	B01	3960	532			4.61001
HeLa, rtTA_A_C_AdelCTD_CdelET, dBET6, 15%, gH2AX #3	800	L02	B01	12900	465			24.8077
HeLa, rtTA_A_C_AdelCTD_CdelET, dBET6, 15%, gH2AX #3	800	L03	B01	1930	420			2.39752
HeLa, rtTA_A_C_AdelCTD_CdelET, dBET6, 15%, gH2AX #3	800	L04	B01	2340	462			2.62332
HeLa, rtTA_A_C_AdelCTD_CdelET, dBET6, 15%, gH2AX #3	800	L05	B01	2160	416			2.73764
HeLa, rtTA_A_C_AdelCTD_CdelET, dBET6, 15%, gH2AX #3	800	L06	B01	10500	544			14.6853
HeLa, rtTA_A_C_AdelCTD_CdelET, dBET6, 15%, gH2AX #3	800	L07	B01	3660	544			5.24355
HeLa, rtTA_A_C_AdelCTD_CdelET, dBET6, 15%, gH2AX #3	800	L08	B01	10500	448			17.3554
HeLa, rtTA_A_C_AdelCTD_CdelET, dBET6, 15%, gH2AX #3	800	L09	B01	2190	525			2.35991
HeLa, rtTA_A_C_AdelCTD_CdelET, dBET6, 15%, gH2AX #3	800	L10	B01	19200	704			30.3318

### Sheet: Emptystats
Empty (0hr)	Empty (6hr)
3.08498	14.6923
2.63097	15.4038
4.61001	24.8077
Empty
T Test: Two Independent Samples
SUMMARY			Hyp Mean Diff	0
Groups	Count	Mean	Variance	Cohen d
Empty (0hr)	3	3.44199	1.07474
Empty (6hr)	3	18.3013	31.8766
Pooled			16.4757	3.66081
T TEST: Equal Variances				Alpha	0.05
	std err	t-stat	df	p-value	t-crit	lower	upper	sig	effect r
One Tail	3.31418	4.48355	4	0.00547995	2.13185			yes	0.913258
Two Tail	3.31418	4.48355	4	0.0109599	2.77645	-24.0609	-5.65766	yes	0.913258

### Sheet: Astats
A (0hr)	A (6 hr)
2.16149	1.69283
0.891925	1.04484
2.39752	2.62332
A
T Test: Two Independent Samples
SUMMARY			Hyp Mean Diff	0
Groups	Count	Mean	Variance	Cohen d
A (0hr)	3	1.81698	0.655718
A (6 hr)	3	1.787	0.629547
Pooled			0.642632	0.0374003
T TEST: Equal Variances				Alpha	0.05
	std err	t-stat	df	p-value	t-crit	lower	upper	sig	effect r
One Tail	0.654539	0.0458058	4	0.48283	2.13185			no	0.0228969
Two Tail	0.654539	0.0458058	4	0.965661	2.77645	-1.78731	1.84727	no	0.0228969

### Sheet: Cstats
C (0 hr)	C (6 hr)
1.90114	8.37762
1.12294	7.83217
2.73764	14.6853
T Test: Two Independent Samples
SUMMARY			Hyp Mean Diff	0
Groups	Count	Mean	Variance	Cohen d
C (0 hr)	3	1.92057	0.652099
C (6 hr)	3	10.2984	14.5084
Pooled			7.58023	3.04291
T TEST: Equal Variances				Alpha	0.05
	std err	t-stat	df	p-value	t-crit	lower	upper	sig	effect r
One Tail	2.248	3.72678	4	0.0101769	2.13185			yes	0.881134
Two Tail	2.248	3.72678	4	0.0203538	2.77645	-14.6192	-2.13636	yes	0.881134

### Sheet: AdelCTDstats
A∆CTD (0 hr)	A∆CTD (6 hr)
3.55301	18.0165
3.33811	15.2727
5.24355	17.3554
T Test: Two Independent Samples
SUMMARY			Hyp Mean Diff	0
Groups	Count	Mean	Variance	Cohen d
A∆CTD (0 hr)	3	4.04489	1.08914
A∆CTD (6 hr)	3	16.8815	2.0505
Pooled			1.56982	10.2454
T TEST: Equal Variances				Alpha	0.05
	std err	t-stat	df	p-value	t-crit	lower	upper	sig	effect r
One Tail	1.02301	12.5479	4	0.000116055	2.13185			yes	0.987535
Two Tail	1.02301	12.5479	4	0.000232109	2.77645	-15.677	-9.99633	yes	0.987535

### Sheet: CdelETstats
C∆ET (0 hr)	C∆ET (6 hr)
1.99353	35.703
1.27155	18.0095
2.35991	30.3318
T Test: Two Independent Samples
SUMMARY			Hyp Mean Diff	0
Groups	Count	Mean	Variance	Cohen d
C∆ET (0 hr)	3	1.875	0.306671
C∆ET (6 hr)	3	28.0147	82.2916
Pooled			41.2991	4.06753
T TEST: Equal Variances				Alpha	0.05
	std err	t-stat	df	p-value	t-crit	lower	upper	sig	effect r
One Tail	5.24717	4.98169	4	0.00379412	2.13185			yes	0.928005
Two Tail	5.24717	4.98169	4	0.00758824	2.77645	-40.7082	-11.5713	yes	0.928005
