## Supplementary material for "BRD4 Prevents R-Loop Formation and Transcription-Replication Conflicts by Ensuring Efficient Transcription Elongation": Source Data: R-ChIP-qPCR_results.xlsx

### Sheet: DMSO V5
Fluor	Well	Tx	Ab	Locus	primer_F	primer_R	Rep	Ct	Average	SE	InputNorm			Consolidate	Locus
SYBR	A01	DMSO	V5	TSS	FCL_RPL30_TSS_F	FCL_RPL30_TSS_R	1	28.66	28.125	0.535	0.0148335			0.0148335	TSS
SYBR	A02	DMSO	V5	E1	FCL_RPL30_Exon 1_F	FCL_RPL30_Exon 1_R	1	27.92	27.405	0.515	0.0158431			0.0158431	E1
SYBR	A03	DMSO	V5	I1	FCL_RPL30_Intron 1_330-447_F	FCL_RPL30_Intron 1_330-447_R	1	29.68	29.35	0.33	0.0116785			0.0116785	I1
SYBR	A04	DMSO	V5	E2	FCL_RPL30_Exon 2_1_F	FCL_RPL30_Exon 2_1_R	1	26.12	25.1	1.02	0.0222508			0.0222508	E2
SYBR	A05	DMSO	V5	I2	FCL_RPL30_Intron 2_1014-1121_F	FCL_RPL30_Intron 2_1014-1121_R	1	27.77	27.315	0.455	0.0195729			0.0156918	I2
SYBR	A06	DMSO	V5	I2	FCL_RPL30_Intron 2_1725-1832_F	FCL_RPL30_Intron 2_1725-1832_R	1	28.3	27.58	0.72	0.0160643			0.0163451	E3
SYBR	A07	DMSO	V5	I2	FCL_RPL30_Intron 2_2351-2491_F	FCL_RPL30_Intron 2_2351-2491_R	1	29.84	29.19	0.65	0.0114382			0.00885066	I3
SYBR	A08	DMSO	V5	E3	FCL_RPL30_Exon 3_F	FCL_RPL30_Exon 3_R	1	24.15	23.93	0.22	0.0163451			0.00778547	E4
SYBR	A09	DMSO	V5	I3	FCL_RPL30_Intron 3_3352-3469_F	FCL_RPL30_Intron 3_3352-3469_R	1	29.98	29.18	0.8	0.00885066
SYBR	A10	DMSO	V5	E4	FCL_RPL30_Exon 4_F	FCL_RPL30_Exon 4_R	1	29.76	29.185	0.575	0.00778547			0.0189718	TSS
														0.00721392	E1
SYBR	B01	DMSO	V5	TSS	SRSF1_TSS to EXON 1_1_F	SRSF1_TSS to EXON 1_1_R	1	27.74	27.565	0.175	0.0189718			0.0187106	I1
SYBR	B02	DMSO	V5	E1	SRSF1_EXON1 to INTRON 1_1_F	SRSF1_EXON1 to INTRON 1_1_R	1	29.65	28.84	0.81	0.00721392			0.0127797	E2
SYBR	B03	DMSO	V5	I1	SRSF1_INTRON 1_2_F	SRSF1_INTRON 1_2_R	1	27.38	27.28	0.1	0.0187106			0.0241807	I2
SYBR	B04	DMSO	V5	E2	SRSF1_EXON 2_F	SRSF1_EXON 2_R	1	34.24	33.53	0.71	0.0127797			0.0226397	E3
SYBR	B05	DMSO	V5	I2	SRSF1_INTRON 2_F	SRSF1_INTRON 2_R	1	27.14	26.89	0.25	0.0241807			0.0221738	I3
SYBR	B06	DMSO	V5	E3	SRSF1_EXON 3_1_F	SRSF1_EXON 3_1_R	1	27.55	27.125	0.425	0.0226397			0.0357726	E4
SYBR	B07	DMSO	V5	I3	SRSF1_INTRON 3_1_F	SRSF1_INTRON 3_1	1	27.61	27.155	0.455	0.0221738			0.020546	TTS
SYBR	B08	DMSO	V5	E4	SRSF1_EXON 4_2_F	SRSF1_EXON 4_2_R	1	26.63	26.105	0.525	0.0357726
SYBR	B09	DMSO	V5	TTS	SRSF1_TTS_1_F	SRSF1_TTS_1_R	1	27.59	27.17	0.42	0.020546			0.0164018	TSS
														0.0148842	E1
SYBR	C01	DMSO	V5	TSS	SRSF2_TSS_17-46_F	SRSF2_TSS_17-46_R	1	28.51	28.47	0.04	0.0164018			0.00925854	I1
SYBR	C02	DMSO	V5	E1	SRSF2_TSS-Exon 1_181-301_F	SRSF2_TSS-Exon 1_181-301_R	1	28.17	28.16	0.01	0.0154099			0.0238478	E2
SYBR	C03	DMSO	V5	E1	SRSF2_Exon 1_303-430_F	SRSF2_Exon 1_303-430_R	1	29.13	29.555	0.425	0.00925854			0.0158981	I2
SYBR	C04	DMSO	V5	E1	SRSF2_Exon 1_432-559_F	SRSF2_Exon 1_432-559_R	1	27.83	27.445	0.385	0.0199841
SYBR	C05	DMSO	V5	I1	SRSF2_E1-I1_561-943_F	SRSF2_E1-I1_561-943_R	1	28.97	28.78	0.19	0.0203335
SYBR	C06	DMSO	V5	E2	SRSF2_Exon 2_937-1101_F	SRSF2_Exon 2_937-1101_R	1	27.14	27.11	0.03	0.0238478
SYBR	C08	DMSO	V5	I2	SRSF2_Intron 2_1251-1400_F	SRSF2_Intron 2_1251-1400_R	1	28.11	28.045	0.065	0.0158981
SYBR	D01	DMSO	V5		FCL_RPL30_TSS_F	FCL_RPL30_TSS_R	2	27.59
SYBR	D02	DMSO	V5		FCL_RPL30_Exon 1_F	FCL_RPL30_Exon 1_R	2	26.89
SYBR	D03	DMSO	V5		FCL_RPL30_Intron 1_330-447_F	FCL_RPL30_Intron 1_330-447_R	2	29.02
SYBR	D04	DMSO	V5		FCL_RPL30_Exon 2_1_F	FCL_RPL30_Exon 2_1_R	2	24.08
SYBR	D05	DMSO	V5		FCL_RPL30_Intron 2_1014-1121_F	FCL_RPL30_Intron 2_1014-1121_R	2	26.86
SYBR	D06	DMSO	V5		FCL_RPL30_Intron 2_1725-1832_F	FCL_RPL30_Intron 2_1725-1832_R	2	26.86
SYBR	D07	DMSO	V5		FCL_RPL30_Intron 2_2351-2491_F	FCL_RPL30_Intron 2_2351-2491_R	2	28.54
SYBR	D08	DMSO	V5		FCL_RPL30_Exon 3_F	FCL_RPL30_Exon 3_R	2	23.71
SYBR	D09	DMSO	V5		FCL_RPL30_Intron 3_3352-3469_F	FCL_RPL30_Intron 3_3352-3469_R	2	28.38
SYBR	D10	DMSO	V5		FCL_RPL30_Exon 4_F	FCL_RPL30_Exon 4_R	2	28.61
SYBR	E01	DMSO	V5		SRSF1_TSS to EXON 1_1_F	SRSF1_TSS to EXON 1_1_R	2	27.39
SYBR	E02	DMSO	V5		SRSF1_EXON1 to INTRON 1_1_F	SRSF1_EXON1 to INTRON 1_1_R	2	28.03
SYBR	E03	DMSO	V5		SRSF1_INTRON 1_2_F	SRSF1_INTRON 1_2_R	2	27.18
SYBR	E04	DMSO	V5		SRSF1_EXON 2_F	SRSF1_EXON 2_R	2	32.82
SYBR	E05	DMSO	V5		SRSF1_INTRON 2_F	SRSF1_INTRON 2_R	2	26.64
SYBR	E06	DMSO	V5		SRSF1_EXON 3_1_F	SRSF1_EXON 3_1_R	2	26.7
SYBR	E07	DMSO	V5		SRSF1_INTRON 3_1_F	SRSF1_INTRON 3_1	2	26.7
SYBR	E08	DMSO	V5		SRSF1_EXON 4_2_F	SRSF1_EXON 4_2_R	2	25.58
SYBR	E09	DMSO	V5		SRSF1_TTS_1_F	SRSF1_TTS_1_R	2	26.75
SYBR	F01	DMSO	V5		SRSF2_TSS_17-46_F	SRSF2_TSS_17-46_R	2	28.43
SYBR	F02	DMSO	V5		SRSF2_TSS-Exon 1_181-301_F	SRSF2_TSS-Exon 1_181-301_R	2	28.15
SYBR	F03	DMSO	V5		SRSF2_Exon 1_303-430_F	SRSF2_Exon 1_303-430_R	2	29.98
SYBR	F04	DMSO	V5		SRSF2_Exon 1_432-559_F	SRSF2_Exon 1_432-559_R	2	27.06
SYBR	F05	DMSO	V5		SRSF2_E1-I1_561-943_F	SRSF2_E1-I1_561-943_R	2	28.59
SYBR	F06	DMSO	V5		SRSF2_Exon 2_937-1101_F	SRSF2_Exon 2_937-1101_R	2	27.08
SYBR	F07	DMSO	V5		SRSF2_Exon 2_1102-1250_F	SRSF2_Exon 2_1102-1250_R	2	24.24
SYBR	F08	DMSO	V5		SRSF2_Intron 2_1251-1400_F	SRSF2_Intron 2_1251-1400_R	2	27.98
SYBR	H01	DMSO	V5		RPL5 Primers		1	26.9
SYBR	H02	DMSO	H3		RPL5 Primers		1	22.04
SYBR	H03	DMSO	IgG		RPL5 Primers		1	27.57
SYBR	H04	DMSO	2% Input		RPL5 Primers		1	20.65

### Sheet: dBET6 V5
Fluor	Well	Tx	Ab	Locus	primer_F	primer_R	Rep	Ct	Average	SE	InputNorm			Consolidate	Locus
SYBR	A01	dBET6	V5	TSS	FCL_RPL30_TSS_F	FCL_RPL30_TSS_R	1	25.62	25.55	0.07	0.0644802			0.0644802	TSS
SYBR	A02	dBET6	V5	E1	FCL_RPL30_Exon 1_F	FCL_RPL30_Exon 1_R	1	24.51	24.15	0.36	0.129857			0.129857	E1
SYBR	A03	dBET6	V5	I1	FCL_RPL30_Intron 1_330-447_F	FCL_RPL30_Intron 1_330-447_R	1	25.07	24.57	0.5	0.194117			0.194117	I1
SYBR	A04	dBET6	V5	E2	FCL_RPL30_Exon 2_1_F	FCL_RPL30_Exon 2_1_R	1	22.83	22.48	0.35	0.104386			0.104386	E2
SYBR	A05	dBET6	V5	I2	FCL_RPL30_Intron 2_1014-1121_F	FCL_RPL30_Intron 2_1014-1121_R	1	24.65	24.6	0.05	0.0905589			0.0660413	I2
SYBR	A06	dBET6	V5	I2	FCL_RPL30_Intron 2_1725-1832_F	FCL_RPL30_Intron 2_1725-1832_R	1	24.94	24.8	0.14	0.0555527			0.098073	E3
SYBR	A07	dBET6	V5	I2	FCL_RPL30_Intron 2_2351-2491_F	FCL_RPL30_Intron 2_2351-2491_R	1	25.89	25.775	0.115	0.0520124			0.0653803	I3
SYBR	A08	dBET6	V5	E3	FCL_RPL30_Exon 3_F	FCL_RPL30_Exon 3_R	1	20.87	20.9	0.03	0.098073			0.0833312	E4
SYBR	A09	dBET6	V5	I3	FCL_RPL30_Intron 3_3352-3469_F	FCL_RPL30_Intron 3_3352-3469_R	1	25.43	25.29	0.14	0.0653803
SYBR	A10	dBET6	V5	E4	FCL_RPL30_Exon 4_F	FCL_RPL30_Exon 4_R	1	25.53	25.42	0.11	0.0833312			0.0710511	TSS
														0.226095	E1
SYBR	B01	dBET6	V5	TSS	SRSF1_TSS to EXON 1_1_F	SRSF1_TSS to EXON 1_1_R	1	25.21	25.035	0.175	0.0710511			0.0802141	I1
SYBR	B02	dBET6	V5	E1	SRSF1_EXON1 to INTRON 1_1_F	SRSF1_EXON1 to INTRON 1_1_R	1	23.54	24.22	0.68	0.226095			0.262429	E2
SYBR	B03	dBET6	V5	I1	SRSF1_INTRON 1_2_F	SRSF1_INTRON 1_2_R	1	24.75	24.84	0.09	0.0802141			0.0856739	I2
SYBR	B04	dBET6	V5	E2	SRSF1_EXON 2_F	SRSF1_EXON 2_R	1	27.78	28.745	0.965	0.262429			0.103306	E3
SYBR	B05	dBET6	V5	I2	SRSF1_INTRON 2_F	SRSF1_INTRON 2_R	1	24.87	24.575	0.295	0.0856739			0.110338	I3
SYBR	B06	dBET6	V5	E3	SRSF1_EXON 3_1_F	SRSF1_EXON 3_1_R	1	24.63	24.44	0.19	0.103306			0.174343	E4
SYBR	B07	dBET6	V5	I3	SRSF1_INTRON 3_1_F	SRSF1_INTRON 3_1	1	24.55	24.365	0.185	0.110338			0.0859714	TTS
SYBR	B08	dBET6	V5	E4	SRSF1_EXON 4_2_F	SRSF1_EXON 4_2_R	1	23.19	23.145	0.045	0.174343
SYBR	B09	dBET6	V5	TTS	SRSF1_TTS_1_F	SRSF1_TTS_1_R	1	24.24	24.18	0.06	0.0859714			0.0488669	TSS
														0.184605	E1
SYBR	C01	dBET6	V5	TSS	SRSF2_TSS_17-46_F	SRSF2_TSS_17-46_R	1	26.63	26.485	0.145	0.0488669			0.128514	I1
SYBR	C02	dBET6	V5	E1	SRSF2_TSS-Exon 1_181-301_F	SRSF2_TSS-Exon 1_181-301_R	1	25.15	24.965	0.185	0.109956			0.106579	E2
SYBR	C03	dBET6	V5	E1	SRSF2_Exon 1_303-430_F	SRSF2_Exon 1_303-430_R	1	25.87	25.845	0.025	0.128514			0.0544094	I2
SYBR	C04	dBET6	V5	E1	SRSF2_Exon 1_432-559_F	SRSF2_Exon 1_432-559_R	1	24.23	23.995	0.235	0.315344
SYBR	C05	dBET6	V5	I1	SRSF2_E1-I1_561-943_F	SRSF2_E1-I1_561-943_R	1	26.25	26.28	0.03	0.111878
SYBR	C06	dBET6	V5	E2	SRSF2_Exon 2_937-1101_F	SRSF2_Exon 2_937-1101_R	1	25.11	25.07	0.04	0.106579
SYBR	C08	dBET6	V5	I2	SRSF2_Intron 2_1251-1400_F	SRSF2_Intron 2_1251-1400_R	1	26.44	26.13	0.31	0.0544094
SYBR	D01	dBET6	V5		FCL_RPL30_TSS_F	FCL_RPL30_TSS_R	2	25.48
SYBR	D02	dBET6	V5		FCL_RPL30_Exon 1_F	FCL_RPL30_Exon 1_R	2	23.79
SYBR	D03	dBET6	V5		FCL_RPL30_Intron 1_330-447_F	FCL_RPL30_Intron 1_330-447_R	2	24.07
SYBR	D04	dBET6	V5		FCL_RPL30_Exon 2_1_F	FCL_RPL30_Exon 2_1_R	2	22.13
SYBR	D05	dBET6	V5		FCL_RPL30_Intron 2_1014-1121_F	FCL_RPL30_Intron 2_1014-1121_R	2	24.55
SYBR	D06	dBET6	V5		FCL_RPL30_Intron 2_1725-1832_F	FCL_RPL30_Intron 2_1725-1832_R	2	24.66
SYBR	D07	dBET6	V5		FCL_RPL30_Intron 2_2351-2491_F	FCL_RPL30_Intron 2_2351-2491_R	2	25.66
SYBR	D08	dBET6	V5		FCL_RPL30_Exon 3_F	FCL_RPL30_Exon 3_R	2	20.93
SYBR	D09	dBET6	V5		FCL_RPL30_Intron 3_3352-3469_F	FCL_RPL30_Intron 3_3352-3469_R	2	25.15
SYBR	D10	dBET6	V5		FCL_RPL30_Exon 4_F	FCL_RPL30_Exon 4_R	2	25.31
SYBR	E01	dBET6	V5		SRSF1_TSS to EXON 1_1_F	SRSF1_TSS to EXON 1_1_R	2	24.86
SYBR	E02	dBET6	V5		SRSF1_EXON1 to INTRON 1_1_F	SRSF1_EXON1 to INTRON 1_1_R	2	24.9
SYBR	E03	dBET6	V5		SRSF1_INTRON 1_2_F	SRSF1_INTRON 1_2_R	2	24.93
SYBR	E04	dBET6	V5		SRSF1_EXON 2_F	SRSF1_EXON 2_R	2	29.71
SYBR	E05	dBET6	V5		SRSF1_INTRON 2_F	SRSF1_INTRON 2_R	2	24.28
SYBR	E06	dBET6	V5		SRSF1_EXON 3_1_F	SRSF1_EXON 3_1_R	2	24.25
SYBR	E07	dBET6	V5		SRSF1_INTRON 3_1_F	SRSF1_INTRON 3_1	2	24.18
SYBR	E08	dBET6	V5		SRSF1_EXON 4_2_F	SRSF1_EXON 4_2_R	2	23.1
SYBR	E09	dBET6	V5		SRSF1_TTS_1_F	SRSF1_TTS_1_R	2	24.12
SYBR	F01	dBET6	V5		SRSF2_TSS_17-46_F	SRSF2_TSS_17-46_R	2	26.34
SYBR	F02	dBET6	V5		SRSF2_TSS-Exon 1_181-301_F	SRSF2_TSS-Exon 1_181-301_R	2	24.78
SYBR	F03	dBET6	V5		SRSF2_Exon 1_303-430_F	SRSF2_Exon 1_303-430_R	2	25.82
SYBR	F04	dBET6	V5		SRSF2_Exon 1_432-559_F	SRSF2_Exon 1_432-559_R	2	23.76
SYBR	F05	dBET6	V5		SRSF2_E1-I1_561-943_F	SRSF2_E1-I1_561-943_R	2	26.31
SYBR	F06	dBET6	V5		SRSF2_Exon 2_937-1101_F	SRSF2_Exon 2_937-1101_R	2	25.03
SYBR	F07	dBET6	V5		SRSF2_Exon 2_1102-1250_F	SRSF2_Exon 2_1102-1250_R	2	21.56
SYBR	F08	dBET6	V5		SRSF2_Intron 2_1251-1400_F	SRSF2_Intron 2_1251-1400_R	2	25.82

### Sheet: DMSO 1% Input
Fluor	Well	Tx	Ab	primer_F	primer_R	Rep	Ct	Average	SE
SYBR	A01	dBET6	1% Input	FCL_RPL30_TSS_F	FCL_RPL30_TSS_R	1	22.36	22.05	0.31
SYBR	A02	dBET6	1% Input	FCL_RPL30_Exon 1_F	FCL_RPL30_Exon 1_R	1	21.48	21.425	0.055
SYBR	A03	dBET6	1% Input	FCL_RPL30_Intron 1_330-447_F	FCL_RPL30_Intron 1_330-447_R	1	22.87	22.93	0.06
SYBR	A04	dBET6	1% Input	FCL_RPL30_Exon 2_1_F	FCL_RPL30_Exon 2_1_R	1	19.43	19.61	0.18
SYBR	A05	dBET6	1% Input	FCL_RPL30_Intron 2_1014-1121_F	FCL_RPL30_Intron 2_1014-1121_R	1	21.63	21.64	0.01
SYBR	A06	dBET6	1% Input	FCL_RPL30_Intron 2_1725-1832_F	FCL_RPL30_Intron 2_1725-1832_R	1	21.56	21.62	0.06
SYBR	A07	dBET6	1% Input	FCL_RPL30_Intron 2_2351-2491_F	FCL_RPL30_Intron 2_2351-2491_R	1	22.74	22.74
SYBR	A08	dBET6	1% Input	FCL_RPL30_Exon 3_F	FCL_RPL30_Exon 3_R	1	17.87	17.995	0.125
SYBR	A09	dBET6	1% Input	FCL_RPL30_Intron 3_3352-3469_F	FCL_RPL30_Intron 3_3352-3469_R	1	22.21	22.36	0.15
SYBR	A10	dBET6	1% Input	FCL_RPL30_Exon 4_F	FCL_RPL30_Exon 4_R	1	22.18	22.18	0
SYBR	B01	dBET6	1% Input	SRSF1_TSS to EXON 1_1_F	SRSF1_TSS to EXON 1_1_R	1	22.03	21.845	0.185
SYBR	B02	dBET6	1% Input	SRSF1_EXON1 to INTRON 1_1_F	SRSF1_EXON1 to INTRON 1_1_R	1	21.73	21.725	0.005
SYBR	B03	dBET6	1% Input	SRSF1_INTRON 1_2_F	SRSF1_INTRON 1_2_R	1	21.57	21.54	0.03
SYBR	B04	dBET6	1% Input	SRSF1_EXON 2_F	SRSF1_EXON 2_R	1	27.77	27.24	0.53
SYBR	B05	dBET6	1% Input	SRSF1_INTRON 2_F	SRSF1_INTRON 2_R	1	21.76	21.52	0.24
SYBR	B06	dBET6	1% Input	SRSF1_EXON 3_1_F	SRSF1_EXON 3_1_R	1	21.65	21.66	0.01
SYBR	B07	dBET6	1% Input	SRSF1_INTRON 3_1_F	SRSF1_INTRON 3_1	1	21.66	21.66
SYBR	B08	dBET6	1% Input	SRSF1_EXON 4_2_F	SRSF1_EXON 4_2_R	1	20.87	21.3	0.43
SYBR	B09	dBET6	1% Input	SRSF1_TTS_1_F	SRSF1_TTS_1_R	1	21.43	21.565	0.135
SYBR	C01	dBET6	1% Input	SRSF2_TSS_17-46_F	SRSF2_TSS_17-46_R	1	22.84	22.54	0.3
SYBR	C02	dBET6	1% Input	SRSF2_TSS-Exon 1_181-301_F	SRSF2_TSS-Exon 1_181-301_R	1	22.14	22.14
SYBR	C03	dBET6	1% Input	SRSF2_Exon 1_303-430_F	SRSF2_Exon 1_303-430_R	1	22.8	22.8
SYBR	C04	dBET6	1% Input	SRSF2_Exon 1_432-559_F	SRSF2_Exon 1_432-559_R	1	21.8	21.8
SYBR	C05	dBET6	1% Input	SRSF2_E1-I1_561-943_F	SRSF2_E1-I1_561-943_R	1	23.16	23.16
SYBR	C06	dBET6	1% Input	SRSF2_Exon 2_937-1101_F	SRSF2_Exon 2_937-1101_R	1	21.72	21.72
SYBR	C07	dBET6	1% Input	SRSF2_Exon 2_1102-1250_F	SRSF2_Exon 2_1102-1250_R	1	16.93	16.93
SYBR	C08	dBET6	1% Input	SRSF2_Intron 2_1251-1400_F	SRSF2_Intron 2_1251-1400_R	1	22.07	22.07
SYBR	D01	dBET6	1% Input	FCL_RPL30_TSS_F	FCL_RPL30_TSS_R	2	21.74
SYBR	D02	dBET6	1% Input	FCL_RPL30_Exon 1_F	FCL_RPL30_Exon 1_R	2	21.37
SYBR	D03	dBET6	1% Input	FCL_RPL30_Intron 1_330-447_F	FCL_RPL30_Intron 1_330-447_R	2	22.99
SYBR	D04	dBET6	1% Input	FCL_RPL30_Exon 2_1_F	FCL_RPL30_Exon 2_1_R	2	19.79
SYBR	D05	dBET6	1% Input	FCL_RPL30_Intron 2_1014-1121_F	FCL_RPL30_Intron 2_1014-1121_R	2	21.65
SYBR	D06	dBET6	1% Input	FCL_RPL30_Intron 2_1725-1832_F	FCL_RPL30_Intron 2_1725-1832_R	2	21.68
SYBR	D07	dBET6	1% Input	FCL_RPL30_Intron 2_2351-2491_F	FCL_RPL30_Intron 2_2351-2491_R	2
SYBR	D08	dBET6	1% Input	FCL_RPL30_Exon 3_F	FCL_RPL30_Exon 3_R	2	18.12
SYBR	D09	dBET6	1% Input	FCL_RPL30_Intron 3_3352-3469_F	FCL_RPL30_Intron 3_3352-3469_R	2	22.51
SYBR	D10	dBET6	1% Input	FCL_RPL30_Exon 4_F	FCL_RPL30_Exon 4_R	2	22.18
SYBR	E01	dBET6	1% Input	SRSF1_TSS to EXON 1_1_F	SRSF1_TSS to EXON 1_1_R	2	21.66
SYBR	E02	dBET6	1% Input	SRSF1_EXON1 to INTRON 1_1_F	SRSF1_EXON1 to INTRON 1_1_R	2	21.72
SYBR	E03	dBET6	1% Input	SRSF1_INTRON 1_2_F	SRSF1_INTRON 1_2_R	2	21.51
SYBR	E04	dBET6	1% Input	SRSF1_EXON 2_F	SRSF1_EXON 2_R	2	26.71
SYBR	E05	dBET6	1% Input	SRSF1_INTRON 2_F	SRSF1_INTRON 2_R	2	21.28
SYBR	E06	dBET6	1% Input	SRSF1_EXON 3_1_F	SRSF1_EXON 3_1_R	2	21.67
SYBR	E07	dBET6	1% Input	SRSF1_INTRON 3_1_F	SRSF1_INTRON 3_1	2
SYBR	E08	dBET6	1% Input	SRSF1_EXON 4_2_F	SRSF1_EXON 4_2_R	2	21.73
SYBR	E09	dBET6	1% Input	SRSF1_TTS_1_F	SRSF1_TTS_1_R	2	21.7
SYBR	F01	dBET6	1% Input	SRSF2_TSS_17-46_F	SRSF2_TSS_17-46_R	2	22.24
SYBR	F02	dBET6	1% Input	SRSF2_TSS-Exon 1_181-301_F	SRSF2_TSS-Exon 1_181-301_R	2
SYBR	F03	dBET6	1% Input	SRSF2_Exon 1_303-430_F	SRSF2_Exon 1_303-430_R	2
SYBR	F04	dBET6	1% Input	SRSF2_Exon 1_432-559_F	SRSF2_Exon 1_432-559_R	2
SYBR	F05	dBET6	1% Input	SRSF2_E1-I1_561-943_F	SRSF2_E1-I1_561-943_R	2
SYBR	F06	dBET6	1% Input	SRSF2_Exon 2_937-1101_F	SRSF2_Exon 2_937-1101_R	2
SYBR	F07	dBET6	1% Input	SRSF2_Exon 2_1102-1250_F	SRSF2_Exon 2_1102-1250_R	2
SYBR	F08	dBET6	1% Input	SRSF2_Intron 2_1251-1400_F	SRSF2_Intron 2_1251-1400_R	2

### Sheet: dBET6 1% Input
Fluor	Well	Tx	Ab	primer_F	primer_R	Rep	Ct	Average	SE
SYBR	A01	dBET6	1% Input	FCL_RPL30_TSS_F	FCL_RPL30_TSS_R	1	21.67	21.595	0.075
SYBR	A02	dBET6	1% Input	FCL_RPL30_Exon 1_F	FCL_RPL30_Exon 1_R	1	20.71	21.205	0.495
SYBR	A03	dBET6	1% Input	FCL_RPL30_Intron 1_330-447_F	FCL_RPL30_Intron 1_330-447_R	1	21.91	22.205	0.295
SYBR	A04	dBET6	1% Input	FCL_RPL30_Exon 2_1_F	FCL_RPL30_Exon 2_1_R	1	18.79	19.22	0.43
SYBR	A05	dBET6	1% Input	FCL_RPL30_Intron 2_1014-1121_F	FCL_RPL30_Intron 2_1014-1121_R	1	20.96	21.135	0.175
SYBR	A06	dBET6	1% Input	FCL_RPL30_Intron 2_1725-1832_F	FCL_RPL30_Intron 2_1725-1832_R	1	20.7	20.63	0.07
SYBR	A07	dBET6	1% Input	FCL_RPL30_Intron 2_2351-2491_F	FCL_RPL30_Intron 2_2351-2491_R	1	21.55	21.51	0.04
SYBR	A08	dBET6	1% Input	FCL_RPL30_Exon 3_F	FCL_RPL30_Exon 3_R	1	17.15	17.55	0.4
SYBR	A09	dBET6	1% Input	FCL_RPL30_Intron 3_3352-3469_F	FCL_RPL30_Intron 3_3352-3469_R	1	21.3	21.355	0.055
SYBR	A10	dBET6	1% Input	FCL_RPL30_Exon 4_F	FCL_RPL30_Exon 4_R	1	22.12	21.835	0.285
SYBR	B01	dBET6	1% Input	SRSF1_TSS to EXON 1_1_F	SRSF1_TSS to EXON 1_1_R	1	21.12	21.22	0.1
SYBR	B02	dBET6	1% Input	SRSF1_EXON1 to INTRON 1_1_F	SRSF1_EXON1 to INTRON 1_1_R	1	21.96	22.075	0.115
SYBR	B03	dBET6	1% Input	SRSF1_INTRON 1_2_F	SRSF1_INTRON 1_2_R	1	20.95	21.2	0.25
SYBR	B04	dBET6	1% Input	SRSF1_EXON 2_F	SRSF1_EXON 2_R	1	27.21	26.815	0.395
SYBR	B05	dBET6	1% Input	SRSF1_INTRON 2_F	SRSF1_INTRON 2_R	1	20.87	21.03	0.16
SYBR	B06	dBET6	1% Input	SRSF1_EXON 3_1_F	SRSF1_EXON 3_1_R	1	21.52	21.165	0.355
SYBR	B07	dBET6	1% Input	SRSF1_INTRON 3_1_F	SRSF1_INTRON 3_1	1	20.86	21.185	0.325
SYBR	B08	dBET6	1% Input	SRSF1_EXON 4_2_F	SRSF1_EXON 4_2_R	1	20.52	20.625	0.105
SYBR	B09	dBET6	1% Input	SRSF1_TTS_1_F	SRSF1_TTS_1_R	1	21.11	20.64	0.47
SYBR	C01	dBET6	1% Input	SRSF2_TSS_17-46_F	SRSF2_TSS_17-46_R	1	22.26	22.13	0.13
SYBR	C02	dBET6	1% Input	SRSF2_TSS-Exon 1_181-301_F	SRSF2_TSS-Exon 1_181-301_R	1	21.78	21.78	0
SYBR	C03	dBET6	1% Input	SRSF2_Exon 1_303-430_F	SRSF2_Exon 1_303-430_R	1	23.07	22.885	0.185
SYBR	C04	dBET6	1% Input	SRSF2_Exon 1_432-559_F	SRSF2_Exon 1_432-559_R	1	22.33	22.33
SYBR	C05	dBET6	1% Input	SRSF2_E1-I1_561-943_F	SRSF2_E1-I1_561-943_R	1	23.12	23.12
SYBR	C06	dBET6	1% Input	SRSF2_Exon 2_937-1101_F	SRSF2_Exon 2_937-1101_R	1	21.84	21.84
SYBR	C07	dBET6	1% Input	SRSF2_Exon 2_1102-1250_F	SRSF2_Exon 2_1102-1250_R	1	17.84	17.84
SYBR	C08	dBET6	1% Input	SRSF2_Intron 2_1251-1400_F	SRSF2_Intron 2_1251-1400_R	1	21.93	21.93
SYBR	D01	dBET6	1% Input	FCL_RPL30_TSS_F	FCL_RPL30_TSS_R	2	21.52
SYBR	D02	dBET6	1% Input	FCL_RPL30_Exon 1_F	FCL_RPL30_Exon 1_R	2	21.7
SYBR	D03	dBET6	1% Input	FCL_RPL30_Intron 1_330-447_F	FCL_RPL30_Intron 1_330-447_R	2	22.5
SYBR	D04	dBET6	1% Input	FCL_RPL30_Exon 2_1_F	FCL_RPL30_Exon 2_1_R	2	19.65
SYBR	D05	dBET6	1% Input	FCL_RPL30_Intron 2_1014-1121_F	FCL_RPL30_Intron 2_1014-1121_R	2	21.31
SYBR	D06	dBET6	1% Input	FCL_RPL30_Intron 2_1725-1832_F	FCL_RPL30_Intron 2_1725-1832_R	2	20.56
SYBR	D07	dBET6	1% Input	FCL_RPL30_Intron 2_2351-2491_F	FCL_RPL30_Intron 2_2351-2491_R	2	21.47
SYBR	D08	dBET6	1% Input	FCL_RPL30_Exon 3_F	FCL_RPL30_Exon 3_R	2	17.95
SYBR	D09	dBET6	1% Input	FCL_RPL30_Intron 3_3352-3469_F	FCL_RPL30_Intron 3_3352-3469_R	2	21.41
SYBR	D10	dBET6	1% Input	FCL_RPL30_Exon 4_F	FCL_RPL30_Exon 4_R	2	21.55
SYBR	E01	dBET6	1% Input	SRSF1_TSS to EXON 1_1_F	SRSF1_TSS to EXON 1_1_R	2	21.32
SYBR	E02	dBET6	1% Input	SRSF1_EXON1 to INTRON 1_1_F	SRSF1_EXON1 to INTRON 1_1_R	2	22.19
SYBR	E03	dBET6	1% Input	SRSF1_INTRON 1_2_F	SRSF1_INTRON 1_2_R	2	21.45
SYBR	E04	dBET6	1% Input	SRSF1_EXON 2_F	SRSF1_EXON 2_R	2	26.42
SYBR	E05	dBET6	1% Input	SRSF1_INTRON 2_F	SRSF1_INTRON 2_R	2	21.19
SYBR	E06	dBET6	1% Input	SRSF1_EXON 3_1_F	SRSF1_EXON 3_1_R	2	20.81
SYBR	E07	dBET6	1% Input	SRSF1_INTRON 3_1_F	SRSF1_INTRON 3_1	2	21.51
SYBR	E08	dBET6	1% Input	SRSF1_EXON 4_2_F	SRSF1_EXON 4_2_R	2	20.73
SYBR	E09	dBET6	1% Input	SRSF1_TTS_1_F	SRSF1_TTS_1_R	2	20.17
SYBR	F01	dBET6	1% Input	SRSF2_TSS_17-46_F	SRSF2_TSS_17-46_R	2	22
SYBR	F02	dBET6	1% Input	SRSF2_TSS-Exon 1_181-301_F	SRSF2_TSS-Exon 1_181-301_R	2	21.78
SYBR	F03	dBET6	1% Input	SRSF2_Exon 1_303-430_F	SRSF2_Exon 1_303-430_R	2	22.7
SYBR	F04	dBET6	1% Input	SRSF2_Exon 1_432-559_F	SRSF2_Exon 1_432-559_R	2
SYBR	F05	dBET6	1% Input	SRSF2_E1-I1_561-943_F	SRSF2_E1-I1_561-943_R	2
SYBR	F06	dBET6	1% Input	SRSF2_Exon 2_937-1101_F	SRSF2_Exon 2_937-1101_R	2
SYBR	F07	dBET6	1% Input	SRSF2_Exon 2_1102-1250_F	SRSF2_Exon 2_1102-1250_R	2
SYBR	F08	dBET6	1% Input	SRSF2_Intron 2_1251-1400_F	SRSF2_Intron 2_1251-1400_R	2
