## Supplementary material for "BRD4 Prevents R-Loop Formation and Transcription-Replication Conflicts by Ensuring Efficient Transcription Elongation": Source Data: RPL30_SRSF1_SRSF2_primers.xlsx

### Sheet: RPL30_SRSF1_SRSF2
Well Position	Sequence Name	Sequence
A1	FCL_RPL30_TSS_F	gccgtgaagagctttgcatt																			[AmC12]
A2	FCL_RPL30_Exon 1_F	gtcccgctcctaaggcag																			[Phos]
A3	FCL_RPL30_Intron 1_330-447_F	catttggagggccccagaag																			[Btn]
A4	FCL_RPL30_Exon 2_1_F	gtcgatcaactctaggctcca																			[6FAM]
A5	FCL_RPL30_Intron 2_1014-1121_F	aactaggtaagaaaagttgaggctg																			[HEX]
A6	FCL_RPL30_Intron 2_1725-1832_F	attacaggtgtgagctaccgtg																			[TET]
A7	FCL_RPL30_Intron 2_2351-2491_F	tgcagtgagctgagatcgtg
A8	FCL_RPL30_Exon 3_F	gttggctaaaactggtgtcca
A9	FCL_RPL30_Intron 3_3352-3469_F	tctttgattcatagaatactgcgaat
A10	FCL_RPL30_Exon 4_F	ttttaggtgactctgacatcattaga
A1	FCL_RPL30_TSS_R	gcctaaacctcggtcggtag
A2	FCL_RPL30_Exon 1_R	cctggccaagacatctctcc
A3	FCL_RPL30_Intron 1_330-447_R	accggacccagctttttgaa
A4	FCL_RPL30_Exon 2_1_R	tgaccaatttcgctttgcct
A5	FCL_RPL30_Intron 2_1014-1121_R	aagcataaatcttgactcagaactga
A6	FCL_RPL30_Intron 2_1725-1832_R	tcttgccactcaattatgtgaatc
A7	FCL_RPL30_Intron 2_2351-2491_R	tccatgacaatctctaaagtaggtatt
A8	FCL_RPL30_Exon 3_R	ggatcaatgatagccagtgtgc
A9	FCL_RPL30_Intron 3_3352-3469_R	tttggggacacatgcatggt
A10	FCL_RPL30_Exon 4_R	ttgcaggtttaaggtttgcagg
B1	SRSF1_TSS to EXON 1_1_F	ATGTCGGGAGGTGGTGTGAT
B2	SRSF1_EXON1 to INTRON 1_1_F	ATCGACCTCAAGAATCGCCG
B3	SRSF1_INTRON 1_2_F	GCTCCAAGGCCTTAACATAGAGA
B4	SRSF1_EXON 2_F	GGTCGCGACGGCTATGATTA
B5	SRSF1_INTRON 2_F	AGTGTACTGGTTGTGTGGATTGA
B6	SRSF1_EXON 3_1_F	CAAGTGGAAGTTGGCAGGAT
B7	SRSF1_INTRON 3_1_F	TCAAGGTAAGGATTCAGGCAAGG
B8	SRSF1_EXON 4_2_F	CGGGTTAAAGTTGATGGGCC
B9	SRSF1_TTS_1_F	GACACTTTTTGTAGAACCCATGT
B1	SRSF1_TSS to EXON 1_1_R	TCCTCAATGTCCTTGGTTCGG
B2	SRSF1_EXON1 to INTRON 1_1_R	ACCTATTTCCTCAAGGCTGCA
B3	SRSF1_INTRON 1_2_R	CAACTCAGCTCCTTACTCGAC
B4	SRSF1_EXON 2_R	GAGCTCCGCCACCTCCAC
B5	SRSF1_INTRON 2_R	AGACCTAGCATGAAAAATTTGCA
B6	SRSF1_EXON 3_1_R	TCCGTACAAACTCCACGACA
B7	SRSF1_INTRON 3_1	AAGCTTTCATCTATCTTCAGACATGC
B8	SRSF1_EXON 4_2_R	CGACTCCTGCTGTTGCTTCT
B9	SRSF1_TTS_1_R	ACACTTTAGCCCATTCTGAACA
C1	SRSF2_TSS_17-46_F	tgaggagcgatataaacgggc
C2	SRSF2_TSS-Exon 1_181-301_F	cgcccagagctgaggaag
C3	SRSF2_Exon 1_303-430_F	gtggacaacctgacctaccg
C4	SRSF2_Exon 1_432-559_F	ctgaggacgctatggatgcc
C5	SRSF2_E1-I1_561-943_F	gactggggaaatggcgtctg
C6	SRSF2_Exon 2_937-1101_F	ccgttccaggtctcgcag
C7	SRSF2_Exon 2_1102-1250_F	tcctcgtcggtctccagatc
C8	SRSF2_Intron 2_1251-1400_F	atgggatttggggtaggtct
C1	SRSF2_TSS_17-46_R	ggccttgccgcagaacag
C2	SRSF2_TSS-Exon 1_181-301_R	ggtcataccctccacatcgg
C3	SRSF2_Exon 1_303-430_R	gactccttggtgtagcggtc
C4	SRSF2_Exon 1_432-559_R	gctgtggtgtgagtccgg
C5	SRSF2_E1-I1_561-943_R	gcaagcacagcggggttaat
C6	SRSF2_Exon 2_937-1101_R	cttcgtgcggatctggactt
C7	SRSF2_Exon 2_1102-1250_R	gatcgcgacctggatttgga
C8	SRSF2_Intron 2_1251-1400_R	cagtattactcccaaaggtgagt
