## Supplementary material for "BRD4 Prevents R-Loop Formation and Transcription-Replication Conflicts by Ensuring Efficient Transcription Elongation": Source Data: 20190524_HeLaWT.xlsx

### Sheet: Sheet1
γH2AX (15%)						Norm
Image Name	Channel	Lane Name	Name	Signal
HeLa,2L WTvIsoA, 3L WTvIsoC, dBET6, 15%, gH2AX	800	L01	B01	5460		3.57447	0
HeLa,2L WTvIsoA, 3L WTvIsoC, dBET6, 15%, gH2AX	800	L02	B01	4950		3.20908	2
HeLa,2L WTvIsoA, 3L WTvIsoC, dBET6, 15%, gH2AX	800	L03	B01	11100		6.42547	4
HeLa,2L WTvIsoA, 3L WTvIsoC, dBET6, 15%, gH2AX	800	L04	B01	10200		7.01031	6
HeLa,2L WTvIsoA, 3L WTvIsoC, dBET6, 15%, gH2AX	800	L05	B01	10300		10.4304	8
Tubulin (15%)
Image Name	Channel	Lane Name	Name	Signal
HeLa,2L WTvIsoA, 3L WTvIsoC, dBET6, 15%, Tubulin	700	L01	B01	6110
HeLa,2L WTvIsoA, 3L WTvIsoC, dBET6, 15%, Tubulin	700	L02	B01	6170
HeLa,2L WTvIsoA, 3L WTvIsoC, dBET6, 15%, Tubulin	700	L03	B01	6910
HeLa,2L WTvIsoA, 3L WTvIsoC, dBET6, 15%, Tubulin	700	L04	B01	5820
HeLa,2L WTvIsoA, 3L WTvIsoC, dBET6, 15%, Tubulin	700	L05	B01	3950
RNAPII pSer2 (8%)
Image Name	Channel	Lane Name	Name	Signal		Norm
HeLa,2L WTvIsoA, 3L WTvIsoC, dBET6, 8%, BRD4, RNAPII pS2	700	L01	B01	6480		8.30769
HeLa,2L WTvIsoA, 3L WTvIsoC, dBET6, 8%, BRD4, RNAPII pS2	700	L02	B01	4400		5.67742
HeLa,2L WTvIsoA, 3L WTvIsoC, dBET6, 8%, BRD4, RNAPII pS2	700	L03	B01	3430		4.15758
HeLa,2L WTvIsoA, 3L WTvIsoC, dBET6, 8%, BRD4, RNAPII pS2	700	L04	B01	3880		4.02073
HeLa,2L WTvIsoA, 3L WTvIsoC, dBET6, 8%, BRD4, RNAPII pS2	700	L05	B01	3790		4.7375
Tubulin (8%)
Image Name	Channel	Lane Name	Name	Signal
HeLa,2L WTvIsoA, 3L WTvIsoC, dBET6, 8%, Tubulin	700	L01	B01	15600
HeLa,2L WTvIsoA, 3L WTvIsoC, dBET6, 8%, Tubulin	700	L02	B01	15500
HeLa,2L WTvIsoA, 3L WTvIsoC, dBET6, 8%, Tubulin	700	L03	B01	16500
HeLa,2L WTvIsoA, 3L WTvIsoC, dBET6, 8%, Tubulin	700	L04	B01	19300
HeLa,2L WTvIsoA, 3L WTvIsoC, dBET6, 8%, Tubulin	700	L05	B01	16000
