## Supplementary material for "BRD4 Prevents R-Loop Formation and Transcription-Replication Conflicts by Ensuring Efficient Transcription Elongation": Source Data: 20180512_MG132_dBET6.xlsx

### Sheet: Sheet1
Image Name	Tx Time	Channel	Name	Signal	Total	Area	Bkgnd.	Type		Norm
DMSO, MG132, gH2AX	0	800	1	948	2610	2784	0.597	Signal		3.82258	0
DMSO, MG132, gH2AX	0.75	800	2	1010	2300	1950	0.663	Signal		4.61187	0.75
DMSO, MG132, gH2AX	1	800	3	482	1590	1664	0.669	Signal		2.31731	1
DMSO, MG132, gH2AX	3	800	4	870	2280	2112	0.669	Signal		3.48	3
DMSO, MG132, gH2AX	5	800	5	961	2350	2139	0.65	Signal		5.72024	5
DMSO, MG132, gH2AX	7	800	6	606	1860	2059	0.609	Signal		3.93506	7
DMSO, MG132, gH2AX	0	800	7	580	1710	1836	0.616	Signal		2.48927
DMSO, MG132, gH2AX	0.75	800	8	763	1910	1768	0.647	Signal		4.95455
DMSO, MG132, gH2AX	1	800	9	657	1750	1770	0.616	Signal		2.26552
DMSO, MG132, gH2AX	3	800	10	1250	2340	1593	0.681	Signal		6.86813
DMSO, MG132, gH2AX	5	800	11	1430	2750	1944	0.681	Signal		8.0791
DMSO, MG132, gH2AX	7	800	12	3220	4770	2448	0.634	Signal		19.5152
dBET6, MG132_dBET6, gH2AX	0	800	1	944	1970	1472	0.7	Signal		6.12987
dBET6, MG132_dBET6, gH2AX	0.75	800	2	831	1980	1610	0.712	Signal		6.98319
dBET6, MG132_dBET6, gH2AX	1	800	3	551	1520	1408	0.688	Signal		6.15642
dBET6, MG132_dBET6, gH2AX	3	800	4	1060	2150	1260	0.866	Signal		11.0302
dBET6, MG132_dBET6, gH2AX	5	800	5	1190	2270	1280	0.844	Signal		8.43972
dBET6, MG132_dBET6, gH2AX	7	800	6	1470	2740	1452	0.878	Signal		16.8772
dBET6, MG132_dBET6, gH2AX	0	800	7	1190	2530	1474	0.903	Signal		8.09524
dBET6, MG132_dBET6, gH2AX	0.75	800	8	884	2140	1386	0.909	Signal		6.4058
dBET6, MG132_dBET6, gH2AX	1	800	9	946	2100	1180	0.978	Signal		6.52414
dBET6, MG132_dBET6, gH2AX	3	800	10	3620	5450	1932	0.944	Signal		47.6943
dBET6, MG132_dBET6, gH2AX	5	800	11	4790	6660	1800	1.04	Signal		116.829
dBET6, MG132_dBET6, gH2AX	7	800	12	5120	5850	1000	0.734	Signal		149.708
Image Name		Channel	Name	Signal	Total	Area	Bkgnd.	Type
DMSO, MG132, Actin	0	700	1	24800	28700	1704	2.25	Signal
DMSO, MG132, Actin	0.75	700	2	21900	25100	1560	2.08	Signal
DMSO, MG132, Actin	1	700	3	20800	23900	1508	2.03	Signal
DMSO, MG132, Actin	3	700	4	25000	28000	1386	2.18	Signal
DMSO, MG132, Actin	5	700	5	16800	20100	1518	2.12	Signal
DMSO, MG132, Actin	7	700	6	15400	18300	1344	2.16	Signal
DMSO, MG132, Actin	0	700	7	23300	26400	1488	2.12	Signal
DMSO, MG132, Actin	0.75	700	8	15400	18000	1357	1.98	Signal
DMSO, MG132, Actin	1	700	9	29000	31800	1357	2.07	Signal
DMSO, MG132, Actin	3	700	10	18200	20700	1176	2.08	Signal
DMSO, MG132, Actin	5	700	11	17700	20300	1281	2.03	Signal
DMSO, MG132, Actin	7	700	12	16500	18900	1197	2.03	Signal
dBET6, MG132_dBET6, Actin	0	700	1	15400	17900	1159	2.1	Signal
dBET6, MG132_dBET6, Actin	0.75	700	2	11900	14700	1428	1.97	Signal
dBET6, MG132_dBET6, Actin	1	700	3	8950	11000	1037	1.95	Signal
dBET6, MG132_dBET6, Actin	3	700	4	9610	11500	986	1.93	Signal
dBET6, MG132_dBET6, Actin	5	700	5	14100	16400	1178	1.99	Signal
dBET6, MG132_dBET6, Actin	7	700	6	8710	11000	1170	1.95	Signal
dBET6, MG132_dBET6, Actin	0	700	7	14700	17000	1122	2.05	Signal
dBET6, MG132_dBET6, Actin	0.75	700	8	13800	16100	1105	2.03	Signal
dBET6, MG132_dBET6, Actin	1	700	9	14500	16600	1008	2.08	Signal
dBET6, MG132_dBET6, Actin	3	700	10	7590	9760	1071	2.03	Signal
dBET6, MG132_dBET6, Actin	5	700	11	4100	5780	825	2.03	Signal
dBET6, MG132_dBET6, Actin	7	700	12	3420	4360	493	1.89	Signal
