## Supplementary material for "BRD4 Prevents R-Loop Formation and Transcription-Replication Conflicts by Ensuring Efficient Transcription Elongation": Source Data: RNAPIIpS2_ChIPqPCR.xlsx

### Sheet: DMSO Input
Fluor	Well	Tx	Ab	primer_F	primer_R	Rep	Ct	Average	SE
SYBR	A01	DMSO	2% Input	FCL_RPL30_TSS_F	FCL_RPL30_TSS_R	1	25.69	25.405	0.285
SYBR	A02	DMSO	2% Input	FCL_RPL30_Exon 1_F	FCL_RPL30_Exon 1_R	1	24.42	24.385	0.035
SYBR	A03	DMSO	2% Input	FCL_RPL30_Intron 1_330-447_F	FCL_RPL30_Intron 1_330-447_R	1	25.58	25.61	0.03
SYBR	A04	DMSO	2% Input	FCL_RPL30_Exon 2_1_F	FCL_RPL30_Exon 2_1_R	1	22.46	22.37	0.09
SYBR	A05	DMSO	2% Input	FCL_RPL30_Intron 2_1014-1121_F	FCL_RPL30_Intron 2_1014-1121_R	1	24.93	24.935	0.005
SYBR	A06	DMSO	2% Input	FCL_RPL30_Intron 2_1725-1832_F	FCL_RPL30_Intron 2_1725-1832_R	1	24.75	24.815	0.065
SYBR	A07	DMSO	2% Input	FCL_RPL30_Intron 2_2351-2491_F	FCL_RPL30_Intron 2_2351-2491_R	1	26.28	26.325	0.045
SYBR	A08	DMSO	2% Input	FCL_RPL30_Exon 3_F	FCL_RPL30_Exon 3_R	1	20.97	21.035	0.065
SYBR	A09	DMSO	2% Input	FCL_RPL30_Intron 3_3352-3469_F	FCL_RPL30_Intron 3_3352-3469_R	1	25.3	25.55	0.25
SYBR	A10	DMSO	2% Input	FCL_RPL30_Exon 4_F	FCL_RPL30_Exon 4_R	1	25.9	25.97	0.07
SYBR	B01	DMSO	2% Input	SRSF1_TSS to EXON 1_1_F	SRSF1_TSS to EXON 1_1_R	1	25	25
SYBR	B02	DMSO	2% Input	SRSF1_EXON1 to INTRON 1_1_F	SRSF1_EXON1 to INTRON 1_1_R	1	25.36	25.36
SYBR	B03	DMSO	2% Input	SRSF1_INTRON 1_2_F	SRSF1_INTRON 1_2_R	1	25.12	25.12
SYBR	B04	DMSO	2% Input	SRSF1_EXON 2_F	SRSF1_EXON 2_R	1	29.97	29.97
SYBR	B05	DMSO	2% Input	SRSF1_INTRON 2_F	SRSF1_INTRON 2_R	1	25	25
SYBR	B06	DMSO	2% Input	SRSF1_EXON 3_1_F	SRSF1_EXON 3_1_R	1	25.06	25.06
SYBR	B07	DMSO	2% Input	SRSF1_INTRON 3_1_F	SRSF1_INTRON 3_1	1	24.94	24.94
SYBR	B08	DMSO	2% Input	SRSF1_EXON 4_2_F	SRSF1_EXON 4_2_R	1	23.67	23.67
SYBR	B09	DMSO	2% Input	SRSF1_TTS_1_F	SRSF1_TTS_1_R	1	24.78	24.78
SYBR	C01	DMSO	2% Input	SRSF2_TSS_17-46_F	SRSF2_TSS_17-46_R	1	26.73	26.73
SYBR	C02	DMSO	2% Input	SRSF2_TSS-Exon 1_181-301_F	SRSF2_TSS-Exon 1_181-301_R	1	25.64	25.64
SYBR	C03	DMSO	2% Input	SRSF2_Exon 1_303-430_F	SRSF2_Exon 1_303-430_R	1	26.04	26.04
SYBR	C04	DMSO	2% Input	SRSF2_Exon 1_432-559_F	SRSF2_Exon 1_432-559_R	1	24.86	24.86
SYBR	C05	DMSO	2% Input	SRSF2_E1-I1_561-943_F	SRSF2_E1-I1_561-943_R	1	26.51	26.51
SYBR	C06	DMSO	2% Input	SRSF2_Exon 2_937-1101_F	SRSF2_Exon 2_937-1101_R	1	25.11	25.11
SYBR	C07	DMSO	2% Input	SRSF2_Exon 2_1102-1250_F	SRSF2_Exon 2_1102-1250_R	1	15.49	15.49
SYBR	C08	DMSO	2% Input	SRSF2_Intron 2_1251-1400_F	SRSF2_Intron 2_1251-1400_R	1	26.07	26.07
SYBR	D01	DMSO	2% Input	FCL_RPL30_TSS_F	FCL_RPL30_TSS_R	2	25.12
SYBR	D02	DMSO	2% Input	FCL_RPL30_Exon 1_F	FCL_RPL30_Exon 1_R	2	24.35
SYBR	D03	DMSO	2% Input	FCL_RPL30_Intron 1_330-447_F	FCL_RPL30_Intron 1_330-447_R	2	25.64
SYBR	D04	DMSO	2% Input	FCL_RPL30_Exon 2_1_F	FCL_RPL30_Exon 2_1_R	2	22.28
SYBR	D05	DMSO	2% Input	FCL_RPL30_Intron 2_1014-1121_F	FCL_RPL30_Intron 2_1014-1121_R	2	24.94
SYBR	D06	DMSO	2% Input	FCL_RPL30_Intron 2_1725-1832_F	FCL_RPL30_Intron 2_1725-1832_R	2	24.88
SYBR	D07	DMSO	2% Input	FCL_RPL30_Intron 2_2351-2491_F	FCL_RPL30_Intron 2_2351-2491_R	2	26.37
SYBR	D08	DMSO	2% Input	FCL_RPL30_Exon 3_F	FCL_RPL30_Exon 3_R	2	21.1
SYBR	D09	DMSO	2% Input	FCL_RPL30_Intron 3_3352-3469_F	FCL_RPL30_Intron 3_3352-3469_R	2	25.8
SYBR	D10	DMSO	2% Input	FCL_RPL30_Exon 4_F	FCL_RPL30_Exon 4_R	2	26.04
SYBR	E01	DMSO	2% Input	SRSF1_TSS to EXON 1_1_F	SRSF1_TSS to EXON 1_1_R	2
SYBR	E02	DMSO	2% Input	SRSF1_EXON1 to INTRON 1_1_F	SRSF1_EXON1 to INTRON 1_1_R	2
SYBR	E03	DMSO	2% Input	SRSF1_INTRON 1_2_F	SRSF1_INTRON 1_2_R	2
SYBR	E04	DMSO	2% Input	SRSF1_EXON 2_F	SRSF1_EXON 2_R	2
SYBR	E05	DMSO	2% Input	SRSF1_INTRON 2_F	SRSF1_INTRON 2_R	2
SYBR	E06	DMSO	2% Input	SRSF1_EXON 3_1_F	SRSF1_EXON 3_1_R	2
SYBR	E07	DMSO	2% Input	SRSF1_INTRON 3_1_F	SRSF1_INTRON 3_1	2
SYBR	E08	DMSO	2% Input	SRSF1_EXON 4_2_F	SRSF1_EXON 4_2_R	2
SYBR	E09	DMSO	2% Input	SRSF1_TTS_1_F	SRSF1_TTS_1_R	2
SYBR	F01	DMSO	2% Input	SRSF2_TSS_17-46_F	SRSF2_TSS_17-46_R	2
SYBR	F02	DMSO	2% Input	SRSF2_TSS-Exon 1_181-301_F	SRSF2_TSS-Exon 1_181-301_R	2
SYBR	F03	DMSO	2% Input	SRSF2_Exon 1_303-430_F	SRSF2_Exon 1_303-430_R	2
SYBR	F04	DMSO	2% Input	SRSF2_Exon 1_432-559_F	SRSF2_Exon 1_432-559_R	2
SYBR	F05	DMSO	2% Input	SRSF2_E1-I1_561-943_F	SRSF2_E1-I1_561-943_R	2
SYBR	F06	DMSO	2% Input	SRSF2_Exon 2_937-1101_F	SRSF2_Exon 2_937-1101_R	2
SYBR	F07	DMSO	2% Input	SRSF2_Exon 2_1102-1250_F	SRSF2_Exon 2_1102-1250_R	2
SYBR	F08	DMSO	2% Input	SRSF2_Intron 2_1251-1400_F	SRSF2_Intron 2_1251-1400_R	2

### Sheet: dBET6 Input
Fluor	Well	Tx	Ab	primer_F	primer_R	Rep	Ct	Average	SE
SYBR	A01	dBET6	2% Input	FCL_RPL30_TSS_F	FCL_RPL30_TSS_R	1	25.16	24.915	0.245
SYBR	A02	dBET6	2% Input	FCL_RPL30_Exon 1_F	FCL_RPL30_Exon 1_R	1	23.57	23.62	0.05
SYBR	A03	dBET6	2% Input	FCL_RPL30_Intron 1_330-447_F	FCL_RPL30_Intron 1_330-447_R	1	24.94	24.925	0.015
SYBR	A04	dBET6	2% Input	FCL_RPL30_Exon 2_1_F	FCL_RPL30_Exon 2_1_R	1	21.87	21.81	0.06
SYBR	A05	dBET6	2% Input	FCL_RPL30_Intron 2_1014-1121_F	FCL_RPL30_Intron 2_1014-1121_R	1	24.3	24.275	0.025
SYBR	A06	dBET6	2% Input	FCL_RPL30_Intron 2_1725-1832_F	FCL_RPL30_Intron 2_1725-1832_R	1	24	24.205	0.205
SYBR	A07	dBET6	2% Input	FCL_RPL30_Intron 2_2351-2491_F	FCL_RPL30_Intron 2_2351-2491_R	1	25.32	25.435	0.115
SYBR	A08	dBET6	2% Input	FCL_RPL30_Exon 3_F	FCL_RPL30_Exon 3_R	1	20.6	20.685	0.085
SYBR	A09	dBET6	2% Input	FCL_RPL30_Intron 3_3352-3469_F	FCL_RPL30_Intron 3_3352-3469_R	1	25.31	25.26	0.05
SYBR	A10	dBET6	2% Input	FCL_RPL30_Exon 4_F	FCL_RPL30_Exon 4_R	1	25.39	25.58	0.19
SYBR	B01	dBET6	2% Input	SRSF1_TSS to EXON 1_1_F	SRSF1_TSS to EXON 1_1_R	1	24.63	24.46	0.17
SYBR	B02	dBET6	2% Input	SRSF1_EXON1 to INTRON 1_1_F	SRSF1_EXON1 to INTRON 1_1_R	1	24.69	24.455	0.235
SYBR	B03	dBET6	2% Input	SRSF1_INTRON 1_2_F	SRSF1_INTRON 1_2_R	1	24.74	24.485	0.255
SYBR	B04	dBET6	2% Input	SRSF1_EXON 2_F	SRSF1_EXON 2_R	1	30.16	30.145	0.015
SYBR	B05	dBET6	2% Input	SRSF1_INTRON 2_F	SRSF1_INTRON 2_R	1	24.53	24.32	0.21
SYBR	B06	dBET6	2% Input	SRSF1_EXON 3_1_F	SRSF1_EXON 3_1_R	1	24.43	24.55	0.12
SYBR	B07	dBET6	2% Input	SRSF1_INTRON 3_1_F	SRSF1_INTRON 3_1	1	24.36	24.405	0.045
SYBR	B08	dBET6	2% Input	SRSF1_EXON 4_2_F	SRSF1_EXON 4_2_R	1	23.16	23.23	0.07
SYBR	B09	dBET6	2% Input	SRSF1_TTS_1_F	SRSF1_TTS_1_R	1	24.24	24.055	0.185
SYBR	C01	dBET6	2% Input	SRSF2_TSS_17-46_F	SRSF2_TSS_17-46_R	1	25.73	25.73
SYBR	C02	dBET6	2% Input	SRSF2_TSS-Exon 1_181-301_F	SRSF2_TSS-Exon 1_181-301_R	1	25.07	25.07
SYBR	C03	dBET6	2% Input	SRSF2_Exon 1_303-430_F	SRSF2_Exon 1_303-430_R	1	25.54	25.54
SYBR	C04	dBET6	2% Input	SRSF2_Exon 1_432-559_F	SRSF2_Exon 1_432-559_R	1	23.7	23.7
SYBR	C05	dBET6	2% Input	SRSF2_E1-I1_561-943_F	SRSF2_E1-I1_561-943_R	1	26.1	26.1
SYBR	C06	dBET6	2% Input	SRSF2_Exon 2_937-1101_F	SRSF2_Exon 2_937-1101_R	1	24.64	24.64
SYBR	C07	dBET6	2% Input	SRSF2_Exon 2_1102-1250_F	SRSF2_Exon 2_1102-1250_R	1	15.69	15.69
SYBR	C08	dBET6	2% Input	SRSF2_Intron 2_1251-1400_F	SRSF2_Intron 2_1251-1400_R	1	25.08	25.08
SYBR	D01	dBET6	2% Input	FCL_RPL30_TSS_F	FCL_RPL30_TSS_R	2	24.67
SYBR	D02	dBET6	2% Input	FCL_RPL30_Exon 1_F	FCL_RPL30_Exon 1_R	2	23.67
SYBR	D03	dBET6	2% Input	FCL_RPL30_Intron 1_330-447_F	FCL_RPL30_Intron 1_330-447_R	2	24.91
SYBR	D04	dBET6	2% Input	FCL_RPL30_Exon 2_1_F	FCL_RPL30_Exon 2_1_R	2	21.75
SYBR	D05	dBET6	2% Input	FCL_RPL30_Intron 2_1014-1121_F	FCL_RPL30_Intron 2_1014-1121_R	2	24.25
SYBR	D06	dBET6	2% Input	FCL_RPL30_Intron 2_1725-1832_F	FCL_RPL30_Intron 2_1725-1832_R	2	24.41
SYBR	D07	dBET6	2% Input	FCL_RPL30_Intron 2_2351-2491_F	FCL_RPL30_Intron 2_2351-2491_R	2	25.55
SYBR	D08	dBET6	2% Input	FCL_RPL30_Exon 3_F	FCL_RPL30_Exon 3_R	2	20.77
SYBR	D09	dBET6	2% Input	FCL_RPL30_Intron 3_3352-3469_F	FCL_RPL30_Intron 3_3352-3469_R	2	25.21
SYBR	D10	dBET6	2% Input	FCL_RPL30_Exon 4_F	FCL_RPL30_Exon 4_R	2	25.77
SYBR	E01	dBET6	2% Input	SRSF1_TSS to EXON 1_1_F	SRSF1_TSS to EXON 1_1_R	2	24.29
SYBR	E02	dBET6	2% Input	SRSF1_EXON1 to INTRON 1_1_F	SRSF1_EXON1 to INTRON 1_1_R	2	24.22
SYBR	E03	dBET6	2% Input	SRSF1_INTRON 1_2_F	SRSF1_INTRON 1_2_R	2	24.23
SYBR	E04	dBET6	2% Input	SRSF1_EXON 2_F	SRSF1_EXON 2_R	2	30.13
SYBR	E05	dBET6	2% Input	SRSF1_INTRON 2_F	SRSF1_INTRON 2_R	2	24.11
SYBR	E06	dBET6	2% Input	SRSF1_EXON 3_1_F	SRSF1_EXON 3_1_R	2	24.67
SYBR	E07	dBET6	2% Input	SRSF1_INTRON 3_1_F	SRSF1_INTRON 3_1	2	24.45
SYBR	E08	dBET6	2% Input	SRSF1_EXON 4_2_F	SRSF1_EXON 4_2_R	2	23.3
SYBR	E09	dBET6	2% Input	SRSF1_TTS_1_F	SRSF1_TTS_1_R	2	23.87
SYBR	F01	dBET6	2% Input	SRSF2_TSS_17-46_F	SRSF2_TSS_17-46_R	2
SYBR	F02	dBET6	2% Input	SRSF2_TSS-Exon 1_181-301_F	SRSF2_TSS-Exon 1_181-301_R	2
SYBR	F03	dBET6	2% Input	SRSF2_Exon 1_303-430_F	SRSF2_Exon 1_303-430_R	2
SYBR	F04	dBET6	2% Input	SRSF2_Exon 1_432-559_F	SRSF2_Exon 1_432-559_R	2
SYBR	F05	dBET6	2% Input	SRSF2_E1-I1_561-943_F	SRSF2_E1-I1_561-943_R	2
SYBR	F06	dBET6	2% Input	SRSF2_Exon 2_937-1101_F	SRSF2_Exon 2_937-1101_R	2
SYBR	F07	dBET6	2% Input	SRSF2_Exon 2_1102-1250_F	SRSF2_Exon 2_1102-1250_R	2
SYBR	F08	dBET6	2% Input	SRSF2_Intron 2_1251-1400_F	SRSF2_Intron 2_1251-1400_R	2

### Sheet: DMSO RNAPIIpS2
Fluor	Well	Tx	Ab	primer_F	primer_R	Rep	Ct	Average	SE		InputNorm	Consolidate
SYBR	A01	DMSO	RNAPIIpS2	FCL_RPL30_TSS_F	FCL_RPL30_TSS_R	1	28.43	28.075	0.355		0.00314253	0.00314253	0.314253	TSS
SYBR	A02	DMSO	RNAPIIpS2	FCL_RPL30_Exon 1_F	FCL_RPL30_Exon 1_R	1	27.61	27.695	0.085		0.0020166	0.0020166	0.20166	E1
SYBR	A03	DMSO	RNAPIIpS2	FCL_RPL30_Intron 1_330-447_F	FCL_RPL30_Intron 1_330-447_R	1	29.88	30.055	0.175		0.00091823	0.00091823	0.091823	I1
SYBR	A04	DMSO	RNAPIIpS2	FCL_RPL30_Exon 2_1_F	FCL_RPL30_Exon 2_1_R	1	26.64	26.575	0.065		0.00108442	0.00108442	0.108442	E2
SYBR	A05	DMSO	RNAPIIpS2	FCL_RPL30_Intron 2_1014-1121_F	FCL_RPL30_Intron 2_1014-1121_R	1	27.91	28.06	0.15		0.00229251	0.00216619	0.216619	I2
SYBR	A06	DMSO	RNAPIIpS2	FCL_RPL30_Intron 2_1725-1832_F	FCL_RPL30_Intron 2_1725-1832_R	1	27.79	27.92	0.13		0.00232451	0.000712977	0.0712977	E3
SYBR	A07	DMSO	RNAPIIpS2	FCL_RPL30_Intron 2_2351-2491_F	FCL_RPL30_Intron 2_2351-2491_R	1	29.7	29.735	0.035		0.00188156	0.0020166	0.20166	I3
SYBR	A08	DMSO	RNAPIIpS2	FCL_RPL30_Exon 3_F	FCL_RPL30_Exon 3_R	1	25.81	25.845	0.035		0.000712977	0.00271684	0.271684	E4
SYBR	A09	DMSO	RNAPIIpS2	FCL_RPL30_Intron 3_3352-3469_F	FCL_RPL30_Intron 3_3352-3469_R	1	28.62	28.86	0.24		0.0020166
SYBR	A10	DMSO	RNAPIIpS2	FCL_RPL30_Exon 4_F	FCL_RPL30_Exon 4_R	1	28.58	28.85	0.27		0.00271684	0.00216134	0.216134	TSS
SYBR	B01	DMSO	RNAPIIpS2	SRSF1_TSS to EXON 1_1_F	SRSF1_TSS to EXON 1_1_R	1	28	28.21	0.21		0.00216134	0.000984135	0.0984135	E1
SYBR	B02	DMSO	RNAPIIpS2	SRSF1_EXON1 to INTRON 1_1_F	SRSF1_EXON1 to INTRON 1_1_R	1	29.45	29.705	0.255		0.000984135	0.00246558	0.246558	I1
SYBR	B03	DMSO	RNAPIIpS2	SRSF1_INTRON 1_2_F	SRSF1_INTRON 1_2_R	1	28.53	28.14	0.39		0.00246558	0.00123279	0.123279	E2
SYBR	B04	DMSO	RNAPIIpS2	SRSF1_EXON 2_F	SRSF1_EXON 2_R	1	33.82	33.99	0.17		0.00123279	0.00208772	0.208772	I2
SYBR	B05	DMSO	RNAPIIpS2	SRSF1_INTRON 2_F	SRSF1_INTRON 2_R	1	28.65	28.26	0.39		0.00208772	0.00150205	0.150205	E3
SYBR	B06	DMSO	RNAPIIpS2	SRSF1_EXON 3_1_F	SRSF1_EXON 3_1_R	1	28.88	28.795	0.085		0.00150205	0.00157127	0.157127	I3
SYBR	B07	DMSO	RNAPIIpS2	SRSF1_INTRON 3_1_F	SRSF1_INTRON 3_1	1	28.65	28.61	0.04		0.00157127	0.00158769	0.158769	E4
SYBR	B08	DMSO	RNAPIIpS2	SRSF1_EXON 4_2_F	SRSF1_EXON 4_2_R	1	27.7	27.325	0.375		0.00158769	0.00156041	0.156041	TTS
SYBR	B09	DMSO	RNAPIIpS2	SRSF1_TTS_1_F	SRSF1_TTS_1_R	1	28.65	28.46	0.19		0.00156041
SYBR	C01	DMSO	RNAPIIpS2	SRSF2_TSS_17-46_F	SRSF2_TSS_17-46_R	1	28.65	28.345	0.305		0.0065293	0.0065293	0.65293	TSS
SYBR	C02	DMSO	RNAPIIpS2	SRSF2_TSS-Exon 1_181-301_F	SRSF2_TSS-Exon 1_181-301_R	1	28.42	28.42			0.00291183	0.00411319	0.411319	E1
SYBR	C03	DMSO	RNAPIIpS2	SRSF2_Exon 1_303-430_F	SRSF2_Exon 1_303-430_R	1	28.25	28.25			0.00432269	0.00366021	0.366021	I1
SYBR	C04	DMSO	RNAPIIpS2	SRSF2_Exon 1_432-559_F	SRSF2_Exon 1_432-559_R	1	26.83	26.83			0.00510506	0.00283221	0.283221	E2
SYBR	C05	DMSO	RNAPIIpS2	SRSF2_E1-I1_561-943_F	SRSF2_E1-I1_561-943_R	1	28.96	28.96			0.00366021	0.00228458	0.228458	I2
SYBR	C06	DMSO	RNAPIIpS2	SRSF2_Exon 2_937-1101_F	SRSF2_Exon 2_937-1101_R	1	27.93	27.93			0.00283221
SYBR	C07	DMSO	RNAPIIpS2	SRSF2_Exon 2_1102-1250_F	SRSF2_Exon 2_1102-1250_R	1	14.61	14.61
SYBR	C08	DMSO	RNAPIIpS2	SRSF2_Intron 2_1251-1400_F	SRSF2_Intron 2_1251-1400_R	1	29.2	29.2			0.00228458
SYBR	D01	DMSO	RNAPIIpS2	FCL_RPL30_TSS_F	FCL_RPL30_TSS_R	2	27.72
SYBR	D02	DMSO	RNAPIIpS2	FCL_RPL30_Exon 1_F	FCL_RPL30_Exon 1_R	2	27.78
SYBR	D03	DMSO	RNAPIIpS2	FCL_RPL30_Intron 1_330-447_F	FCL_RPL30_Intron 1_330-447_R	2	30.23
SYBR	D04	DMSO	RNAPIIpS2	FCL_RPL30_Exon 2_1_F	FCL_RPL30_Exon 2_1_R	2	26.51
SYBR	D05	DMSO	RNAPIIpS2	FCL_RPL30_Intron 2_1014-1121_F	FCL_RPL30_Intron 2_1014-1121_R	2	28.21
SYBR	D06	DMSO	RNAPIIpS2	FCL_RPL30_Intron 2_1725-1832_F	FCL_RPL30_Intron 2_1725-1832_R	2	28.05
SYBR	D07	DMSO	RNAPIIpS2	FCL_RPL30_Intron 2_2351-2491_F	FCL_RPL30_Intron 2_2351-2491_R	2	29.77
SYBR	D08	DMSO	RNAPIIpS2	FCL_RPL30_Exon 3_F	FCL_RPL30_Exon 3_R	2	25.88
SYBR	D09	DMSO	RNAPIIpS2	FCL_RPL30_Intron 3_3352-3469_F	FCL_RPL30_Intron 3_3352-3469_R	2	29.1
SYBR	D10	DMSO	RNAPIIpS2	FCL_RPL30_Exon 4_F	FCL_RPL30_Exon 4_R	2	29.12
SYBR	E01	DMSO	RNAPIIpS2	SRSF1_TSS to EXON 1_1_F	SRSF1_TSS to EXON 1_1_R	2	28.42
SYBR	E02	DMSO	RNAPIIpS2	SRSF1_EXON1 to INTRON 1_1_F	SRSF1_EXON1 to INTRON 1_1_R	2	29.96
SYBR	E03	DMSO	RNAPIIpS2	SRSF1_INTRON 1_2_F	SRSF1_INTRON 1_2_R	2	27.75
SYBR	E04	DMSO	RNAPIIpS2	SRSF1_EXON 2_F	SRSF1_EXON 2_R	2	34.16
SYBR	E05	DMSO	RNAPIIpS2	SRSF1_INTRON 2_F	SRSF1_INTRON 2_R	2	27.87
SYBR	E06	DMSO	RNAPIIpS2	SRSF1_EXON 3_1_F	SRSF1_EXON 3_1_R	2	28.71
SYBR	E07	DMSO	RNAPIIpS2	SRSF1_INTRON 3_1_F	SRSF1_INTRON 3_1	2	28.57
SYBR	E08	DMSO	RNAPIIpS2	SRSF1_EXON 4_2_F	SRSF1_EXON 4_2_R	2	26.95
SYBR	E09	DMSO	RNAPIIpS2	SRSF1_TTS_1_F	SRSF1_TTS_1_R	2	28.27
SYBR	F01	DMSO	RNAPIIpS2	SRSF2_TSS_17-46_F	SRSF2_TSS_17-46_R	2	28.04
SYBR	F02	DMSO	RNAPIIpS2	SRSF2_TSS-Exon 1_181-301_F	SRSF2_TSS-Exon 1_181-301_R	2
SYBR	F03	DMSO	RNAPIIpS2	SRSF2_Exon 1_303-430_F	SRSF2_Exon 1_303-430_R	2
SYBR	F04	DMSO	RNAPIIpS2	SRSF2_Exon 1_432-559_F	SRSF2_Exon 1_432-559_R	2
SYBR	F05	DMSO	RNAPIIpS2	SRSF2_E1-I1_561-943_F	SRSF2_E1-I1_561-943_R	2
SYBR	F06	DMSO	RNAPIIpS2	SRSF2_Exon 2_937-1101_F	SRSF2_Exon 2_937-1101_R	2
SYBR	F07	DMSO	RNAPIIpS2	SRSF2_Exon 2_1102-1250_F	SRSF2_Exon 2_1102-1250_R	2
SYBR	F08	DMSO	RNAPIIpS2	SRSF2_Intron 2_1251-1400_F	SRSF2_Intron 2_1251-1400_R	2

### Sheet: dBET6 RNAPIIpS2
Fluor	Well	Tx	Ab	primer_F	primer_R	Rep	Ct	Average	SE		InputNorm	Consolidate
SYBR	A01	dBET6	RNAPIIpS2	FCL_RPL30_TSS_F	FCL_RPL30_TSS_R	1	28.28	27.99	0.29		0.00237336	0.00237336	0.237336	TSS
SYBR	A02	dBET6	RNAPIIpS2	FCL_RPL30_Exon 1_F	FCL_RPL30_Exon 1_R	1	27.47	27.6	0.13		0.00126745	0.00126745	0.126745	E1
SYBR	A03	dBET6	RNAPIIpS2	FCL_RPL30_Intron 1_330-447_F	FCL_RPL30_Intron 1_330-447_R	1	28.99	29.245	0.255		0.00100134	0.00100134	0.100134	I1
SYBR	A04	dBET6	RNAPIIpS2	FCL_RPL30_Exon 2_1_F	FCL_RPL30_Exon 2_1_R	1	26.53	26.335	0.195		0.000868699	0.000868699	0.0868699	E2
SYBR	A05	dBET6	RNAPIIpS2	FCL_RPL30_Intron 2_1014-1121_F	FCL_RPL30_Intron 2_1014-1121_R	1	28.19	28.745	0.555		0.000902456	0.000857695	0.0857695	I2
SYBR	A06	dBET6	RNAPIIpS2	FCL_RPL30_Intron 2_1725-1832_F	FCL_RPL30_Intron 2_1725-1832_R	1	28.52	28.69	0.17		0.000893121	0.000774817	0.0774817	E3
SYBR	A07	dBET6	RNAPIIpS2	FCL_RPL30_Intron 2_2351-2491_F	FCL_RPL30_Intron 2_2351-2491_R	1	30.27	30.12	0.15		0.000777507	0.000915054	0.0915054	I3
SYBR	A08	dBET6	RNAPIIpS2	FCL_RPL30_Exon 3_F	FCL_RPL30_Exon 3_R	1	25.15	25.375	0.225		0.000774817	0.000890031	0.0890031	E4
SYBR	A09	dBET6	RNAPIIpS2	FCL_RPL30_Intron 3_3352-3469_F	FCL_RPL30_Intron 3_3352-3469_R	1	29.75	29.71	0.04		0.000915054
SYBR	A10	dBET6	RNAPIIpS2	FCL_RPL30_Exon 4_F	FCL_RPL30_Exon 4_R	1	30.29	30.07	0.22		0.000890031	0.00144586	0.144586	TSS
SYBR	B01	dBET6	RNAPIIpS2	SRSF1_TSS to EXON 1_1_F	SRSF1_TSS to EXON 1_1_R	1	28	28.25	0.25		0.00144586	0.000679209	0.0679209	E1
SYBR	B02	dBET6	RNAPIIpS2	SRSF1_EXON1 to INTRON 1_1_F	SRSF1_EXON1 to INTRON 1_1_R	1	29.14	29.335	0.195		0.000679209	0.00108067	0.108067	I1
SYBR	B03	dBET6	RNAPIIpS2	SRSF1_INTRON 1_2_F	SRSF1_INTRON 1_2_R	1	28.65	28.695	0.045		0.00108067	0.00133046	0.133046	E2
SYBR	B04	dBET6	RNAPIIpS2	SRSF1_EXON 2_F	SRSF1_EXON 2_R	1	34.51	34.055	0.455		0.00133046	0.000973956	0.0973956	I2
SYBR	B05	dBET6	RNAPIIpS2	SRSF1_INTRON 2_F	SRSF1_INTRON 2_R	1	28.89	28.68	0.21		0.000973956	0.000688691	0.0688691	E3
SYBR	B06	dBET6	RNAPIIpS2	SRSF1_EXON 3_1_F	SRSF1_EXON 3_1_R	1	29.11	29.41	0.3		0.000688691	0.000871715	0.0871715	I3
SYBR	B07	dBET6	RNAPIIpS2	SRSF1_INTRON 3_1_F	SRSF1_INTRON 3_1	1	29.03	28.925	0.105		0.000871715	0.00151774	0.151774	E4
SYBR	B08	dBET6	RNAPIIpS2	SRSF1_EXON 4_2_F	SRSF1_EXON 4_2_R	1	26.95	26.95			0.00151774	0.000810525	0.0810525	TTS
SYBR	B09	dBET6	RNAPIIpS2	SRSF1_TTS_1_F	SRSF1_TTS_1_R	1	28.68	28.68			0.000810525
SYBR	C01	dBET6	RNAPIIpS2	SRSF2_TSS_17-46_F	SRSF2_TSS_17-46_R	1	27.98	27.98			0.00420448	0.00420448	0.420448	TSS
SYBR	C02	dBET6	RNAPIIpS2	SRSF2_TSS-Exon 1_181-301_F	SRSF2_TSS-Exon 1_181-301_R	1	27.89	27.89			0.00283221	0.00264759	0.264759	E1
SYBR	C03	dBET6	RNAPIIpS2	SRSF2_Exon 1_303-430_F	SRSF2_Exon 1_303-430_R	1	27.94	27.94			0.00378929	0.00192109	0.192109	I1
SYBR	C04	dBET6	RNAPIIpS2	SRSF2_Exon 1_432-559_F	SRSF2_Exon 1_432-559_R	1	27.62	27.62			0.00132127	0.00169576	0.169576	E2
SYBR	C05	dBET6	RNAPIIpS2	SRSF2_E1-I1_561-943_F	SRSF2_E1-I1_561-943_R	1	29.48	29.48			0.00192109	0.0011344	0.11344	I2
SYBR	C06	dBET6	RNAPIIpS2	SRSF2_Exon 2_937-1101_F	SRSF2_Exon 2_937-1101_R	1	28.2	28.2			0.00169576
SYBR	C07	dBET6	RNAPIIpS2	SRSF2_Exon 2_1102-1250_F	SRSF2_Exon 2_1102-1250_R	1	14.6	14.6
SYBR	C08	dBET6	RNAPIIpS2	SRSF2_Intron 2_1251-1400_F	SRSF2_Intron 2_1251-1400_R	1	29.22	29.22			0.0011344
SYBR	D01	dBET6	RNAPIIpS2	FCL_RPL30_TSS_F	FCL_RPL30_TSS_R	2	27.7
SYBR	D02	dBET6	RNAPIIpS2	FCL_RPL30_Exon 1_F	FCL_RPL30_Exon 1_R	2	27.73
SYBR	D03	dBET6	RNAPIIpS2	FCL_RPL30_Intron 1_330-447_F	FCL_RPL30_Intron 1_330-447_R	2	29.5
SYBR	D04	dBET6	RNAPIIpS2	FCL_RPL30_Exon 2_1_F	FCL_RPL30_Exon 2_1_R	2	26.14
SYBR	D05	dBET6	RNAPIIpS2	FCL_RPL30_Intron 2_1014-1121_F	FCL_RPL30_Intron 2_1014-1121_R	2	29.3
SYBR	D06	dBET6	RNAPIIpS2	FCL_RPL30_Intron 2_1725-1832_F	FCL_RPL30_Intron 2_1725-1832_R	2	28.86
SYBR	D07	dBET6	RNAPIIpS2	FCL_RPL30_Intron 2_2351-2491_F	FCL_RPL30_Intron 2_2351-2491_R	2	29.97
SYBR	D08	dBET6	RNAPIIpS2	FCL_RPL30_Exon 3_F	FCL_RPL30_Exon 3_R	2	25.6
SYBR	D09	dBET6	RNAPIIpS2	FCL_RPL30_Intron 3_3352-3469_F	FCL_RPL30_Intron 3_3352-3469_R	2	29.67
SYBR	D10	dBET6	RNAPIIpS2	FCL_RPL30_Exon 4_F	FCL_RPL30_Exon 4_R	2	29.85
SYBR	E01	dBET6	RNAPIIpS2	SRSF1_TSS to EXON 1_1_F	SRSF1_TSS to EXON 1_1_R	2	28.5
SYBR	E02	dBET6	RNAPIIpS2	SRSF1_EXON1 to INTRON 1_1_F	SRSF1_EXON1 to INTRON 1_1_R	2	29.53
SYBR	E03	dBET6	RNAPIIpS2	SRSF1_INTRON 1_2_F	SRSF1_INTRON 1_2_R	2	28.74
SYBR	E04	dBET6	RNAPIIpS2	SRSF1_EXON 2_F	SRSF1_EXON 2_R	2	33.6
SYBR	E05	dBET6	RNAPIIpS2	SRSF1_INTRON 2_F	SRSF1_INTRON 2_R	2	28.47
SYBR	E06	dBET6	RNAPIIpS2	SRSF1_EXON 3_1_F	SRSF1_EXON 3_1_R	2	29.71
SYBR	E07	dBET6	RNAPIIpS2	SRSF1_INTRON 3_1_F	SRSF1_INTRON 3_1	2	28.82
SYBR	E08	dBET6	RNAPIIpS2	SRSF1_EXON 4_2_F	SRSF1_EXON 4_2_R	2
SYBR	E09	dBET6	RNAPIIpS2	SRSF1_TTS_1_F	SRSF1_TTS_1_R	2
SYBR	F01	dBET6	RNAPIIpS2	SRSF2_TSS_17-46_F	SRSF2_TSS_17-46_R	2
SYBR	F02	dBET6	RNAPIIpS2	SRSF2_TSS-Exon 1_181-301_F	SRSF2_TSS-Exon 1_181-301_R	2
SYBR	F03	dBET6	RNAPIIpS2	SRSF2_Exon 1_303-430_F	SRSF2_Exon 1_303-430_R	2
SYBR	F04	dBET6	RNAPIIpS2	SRSF2_Exon 1_432-559_F	SRSF2_Exon 1_432-559_R	2
SYBR	F05	dBET6	RNAPIIpS2	SRSF2_E1-I1_561-943_F	SRSF2_E1-I1_561-943_R	2
SYBR	F06	dBET6	RNAPIIpS2	SRSF2_Exon 2_937-1101_F	SRSF2_Exon 2_937-1101_R	2
SYBR	F07	dBET6	RNAPIIpS2	SRSF2_Exon 2_1102-1250_F	SRSF2_Exon 2_1102-1250_R	2
SYBR	F08	dBET6	RNAPIIpS2	SRSF2_Intron 2_1251-1400_F	SRSF2_Intron 2_1251-1400_R	2
