## Supplementary material for "BRD4 Prevents R-Loop Formation and Transcription-Replication Conflicts by Ensuring Efficient Transcription Elongation": Source Data: ChIP-qPCR_results_RPL30SRSF1SRSF2.xlsx

### Sheet: DMSO RNAPII
Fluor	Well	Tx	Ab	primer_F	primer_R	Rep	Ct	Average	SE		InputNorm	Consolidate			DMSO TR	dBET6 TR
SYBR	C01	DMSO	RNAPII	SRSF2_TSS_17-46_F	SRSF2_TSS_17-46_R	1	24.82	24.82			0.0751618	0.0751618	7.51618	TSS	1.27434	1.82829	SRSF2
SYBR	C02	DMSO	RNAPII	SRSF2_TSS-Exon 1_181-301_F	SRSF2_TSS-Exon 1_181-301_R	1	24.79	24.79			0.03605	0.0280381	2.80381	E1
SYBR	C03	DMSO	RNAPII	SRSF2_Exon 1_303-430_F	SRSF2_Exon 1_303-430_R	1	25.36	25.36			0.0320428	0.0124833	1.24833	I1
SYBR	C04	DMSO	RNAPII	SRSF2_Exon 1_432-559_F	SRSF2_Exon 1_432-559_R	1	25.18	25.18			0.0160214	0.0184596	1.84596	E2
SYBR	C05	DMSO	RNAPII	SRSF2_E1-I1_561-943_F	SRSF2_E1-I1_561-943_R	1	27.19	27.19			0.0124833	0	0	I2
SYBR	C06	DMSO	RNAPII	SRSF2_Exon 2_937-1101_F	SRSF2_Exon 2_937-1101_R	1	26.62	26.62			0.00702222
SYBR	C07	DMSO	RNAPII	SRSF2_Exon 2_1102-1250_F	SRSF2_Exon 2_1102-1250_R	1	14.91	14.91			0.029897
SYBR	C08	DMSO	RNAPII	SRSF2_Intron 2_1251-1400_F	SRSF2_Intron 2_1251-1400_R	1	2.49	2.49
SYBR	F01	DMSO	RNAPII	SRSF2_TSS_17-46_F	SRSF2_TSS_17-46_R	2
SYBR	F02	DMSO	RNAPII	SRSF2_TSS-Exon 1_181-301_F	SRSF2_TSS-Exon 1_181-301_R	2
SYBR	F03	DMSO	RNAPII	SRSF2_Exon 1_303-430_F	SRSF2_Exon 1_303-430_R	2
SYBR	F04	DMSO	RNAPII	SRSF2_Exon 1_432-559_F	SRSF2_Exon 1_432-559_R	2
SYBR	F05	DMSO	RNAPII	SRSF2_E1-I1_561-943_F	SRSF2_E1-I1_561-943_R	2
SYBR	F06	DMSO	RNAPII	SRSF2_Exon 2_937-1101_F	SRSF2_Exon 2_937-1101_R	2
SYBR	F07	DMSO	RNAPII	SRSF2_Exon 2_1102-1250_F	SRSF2_Exon 2_1102-1250_R	2
SYBR	F08	DMSO	RNAPII	SRSF2_Intron 2_1251-1400_F	SRSF2_Intron 2_1251-1400_R	2

### Sheet: dBET6 RNAPII
Fluor	Well	Tx	Ab	primer_F	primer_R	Rep	Ct	Average	SE		InputNorm	Consolidate			dBET6 TR	DMSO TR
SYBR	A01	dBET6	RNAPII	SRSF2_TSS_17-46_F	SRSF2_TSS_17-46_R	1	24.6	24.6			0.0437717	0.0437717	4.37717	TSS	1.82829	1.27434
SYBR	A02	dBET6	RNAPII	SRSF2_TSS-Exon 1_181-301_F	SRSF2_TSS-Exon 1_181-301_R	1	25.13	25.13			0.0191853	0.0133477	1.33477	E1
SYBR	A03	dBET6	RNAPII	SRSF2_Exon 1_303-430_F	SRSF2_Exon 1_303-430_R	1	25.78	25.78			0.0169349	0.00664343	0.664343	I1
SYBR	A04	dBET6	RNAPII	SRSF2_Exon 1_432-559_F	SRSF2_Exon 1_432-559_R	1	26.05	26.05			0.00392292	0.00395021	0.395021	E2
SYBR	A05	dBET6	RNAPII	SRSF2_E1-I1_561-943_F	SRSF2_E1-I1_561-943_R	1	27.69	27.69			0.00664343	0	0	I2
SYBR	A06	dBET6	RNAPII	SRSF2_Exon 2_937-1101_F	SRSF2_Exon 2_937-1101_R	1	26.98	26.98			0.00395021
SYBR	A07	dBET6	RNAPII	SRSF2_Exon 2_1102-1250_F	SRSF2_Exon 2_1102-1250_R	1	14.72	14.72
SYBR	A08	dBET6	RNAPII	SRSF2_Intron 2_1251-1400_F	SRSF2_Intron 2_1251-1400_R	1
SYBR	A09	dBET6	RNAPII	SRSF2_TSS_17-46_F	SRSF2_TSS_17-46_R	2
SYBR	A10	dBET6	RNAPII	SRSF2_TSS-Exon 1_181-301_F	SRSF2_TSS-Exon 1_181-301_R	2
SYBR	B01	dBET6	RNAPII	SRSF2_Exon 1_303-430_F	SRSF2_Exon 1_303-430_R	2
SYBR	B02	dBET6	RNAPII	SRSF2_Exon 1_432-559_F	SRSF2_Exon 1_432-559_R	2
SYBR	B03	dBET6	RNAPII	SRSF2_E1-I1_561-943_F	SRSF2_E1-I1_561-943_R	2
SYBR	B04	dBET6	RNAPII	SRSF2_Exon 2_937-1101_F	SRSF2_Exon 2_937-1101_R	2
SYBR	B05	dBET6	RNAPII	SRSF2_Exon 2_1102-1250_F	SRSF2_Exon 2_1102-1250_R	2
SYBR	B06	dBET6	RNAPII	SRSF2_Intron 2_1251-1400_F	SRSF2_Intron 2_1251-1400_R	2
SYBR	B07	dBET6
SYBR	B08	dBET6
SYBR	B09	dBET6
SYBR	C01	dBET6
SYBR	C02	dBET6
SYBR	C03	dBET6
SYBR	C04	dBET6
SYBR	C05	dBET6
SYBR	C06	dBET6
SYBR	C07	dBET6
SYBR	C08	dBET6
SYBR	D01	dBET6
SYBR	D02	dBET6
SYBR	D03	dBET6
SYBR	D04	dBET6
SYBR	D05	dBET6
SYBR	D06	dBET6
SYBR	D07	dBET6
SYBR	D08	dBET6
SYBR	D09	dBET6
SYBR	D10	dBET6
SYBR	E01	dBET6
SYBR	E02	dBET6
SYBR	E03	dBET6
SYBR	E04	dBET6
SYBR	E05	dBET6
SYBR	E06	dBET6
SYBR	E07	dBET6
SYBR	E08	dBET6
SYBR	E09	dBET6
SYBR	F01	dBET6
SYBR	F02	dBET6
SYBR	F03	dBET6
SYBR	F04	dBET6
SYBR	F05	dBET6
SYBR	F06	dBET6
SYBR	F07	dBET6
SYBR	F08	dBET6
