## Supplementary material for "BRD4 Prevents R-Loop Formation and Transcription-Replication Conflicts by Ensuring Efficient Transcription Elongation": Source Data: 20200305_sivarious_dbet6.xlsx

### Sheet: Sheet1
γH2AX 1										Norm Tubulin		Norm DMSO		Average		SE
Image Name	Channel	Lane Name	Name	Signal	Size	Area	Normalized Signal	Normalization Factor
siRNA exp 20200220	700	L01	B01	28400	NaN	504	NaN	NaN		1.04412		1		1		0		siControl
siRNA exp 20200220	700	L02	B01	50900	NaN	648	NaN	NaN		2.20346		2.11036		2.39282		0.518658		siHEXIM
siRNA exp 20200220	700	L03	B01	26300	NaN	504	NaN	NaN		1.32828		1.27216		1.21215		0.0304941		siTop2α
siRNA exp 20200220	700	L04	B01	44200	NaN	432	NaN	NaN		1.91342		1.83257		2.45091		0.702753		siTop2β
siRNA exp 20200220	700	L05	B01	27000	NaN	432	NaN	NaN		0.992647		0.950704		1.027		0.0398949		siXPF
siRNA exp 20200220	700	L06	B01	31800	NaN	432	NaN	NaN		1.63077		1.56186		1.89587		0.325071		siXPG
siRNA exp 20200220	700	L07	B01	26900	NaN	432	NaN	NaN		1.07171		1.02643		1.01305		0.0779783
siRNA exp 20200220	700	L08	B01	40300	NaN	504	NaN	NaN		1.97549		1.89202		1.97585		0.395649
siRNA exp 20200220	700	L09	B01	29300	NaN	504	NaN	NaN		1.23109		1.17907		1.18712		0.244398
siRNA exp 20200220	700	L10	B01	49500	NaN	432	NaN	NaN		2.09746		2.00883		2.20876		0.436872
siRNA exp 20200220	700	L11	B01	33900	NaN	432	NaN	NaN		1.55505		1.48934		1.64522		0.465611
siRNA exp 20200220	700	L12	B01	46400	NaN	504	NaN	NaN		1.92531		1.84396		2.17747		0.616445
γH2AX 2
Image Name	Channel	Lane Name	Name	Signal	Size	Area	Normalized Signal	Normalization Factor
siRNA exp 20200220	700	L01	B01	4450	NaN	504	NaN	NaN		0.163603		1
siRNA exp 20200220	700	L02	B01	6310	NaN	504	NaN	NaN		0.27316		1.66965
siRNA exp 20200220	700	L03	B01	3860	NaN	504	NaN	NaN		0.194949		1.1916
siRNA exp 20200220	700	L04	B01	6300	NaN	504	NaN	NaN		0.272727		1.66701
siRNA exp 20200220	700	L05	B01	4650	NaN	504	NaN	NaN		0.170956		1.04494
siRNA exp 20200220	700	L06	B01	5040	NaN	576	NaN	NaN		0.258462		1.57981
siRNA exp 20200220	700	L07	B01	3580	NaN	432	NaN	NaN		0.142629		0.871803
siRNA exp 20200220	700	L08	B01	4460	NaN	504	NaN	NaN		0.218627		1.33633
siRNA exp 20200220	700	L09	B01	2990	NaN	504	NaN	NaN		0.12563		0.767897
siRNA exp 20200220	700	L10	B01	6070	NaN	504	NaN	NaN		0.257203		1.57212
siRNA exp 20200220	700	L11	B01	3310	NaN	504	NaN	NaN		0.151835		0.928069
siRNA exp 20200220	700	L12	B01	5190	NaN	432	NaN	NaN		0.215353		1.31631
γH2AX 3
Image Name	Channel	Lane Name	Name	Signal	Size	Area	Normalized Signal	Normalization Factor
siRNA exp 20200220	700	L01	B01	4920	NaN	420	NaN	NaN		0.180882		1
siRNA exp 20200220	700	L02	B01	14200	NaN	684	NaN	NaN		0.614719		3.39844
siRNA exp 20200220	700	L03	B01	4200	NaN	360	NaN	NaN		0.212121		1.1727
siRNA exp 20200220	700	L04	B01	16100	NaN	646	NaN	NaN		0.69697		3.85317
siRNA exp 20200220	700	L05	B01	5340	NaN	406	NaN	NaN		0.196324		1.08537
siRNA exp 20200220	700	L06	B01	8980	NaN	608	NaN	NaN		0.460513		2.54592
siRNA exp 20200220	700	L07	B01	5180	NaN	396	NaN	NaN		0.206375		1.14093
siRNA exp 20200220	700	L08	B01	9960	NaN	490	NaN	NaN		0.488235		2.69919
siRNA exp 20200220	700	L09	B01	6950	NaN	420	NaN	NaN		0.292017		1.6144
siRNA exp 20200220	700	L10	B01	13000	NaN	525	NaN	NaN		0.550847		3.04534
siRNA exp 20200220	700	L11	B01	9930	NaN	420	NaN	NaN		0.455505		2.51824
siRNA exp 20200220	700	L12	B01	14700	NaN	656	NaN	NaN		0.609959		3.37213
Tubulin
Image Name	Channel	Lane Name	Name	Signal	Size	Area	Normalized Signal	Normalization Factor
siRNA exp 20200220	800	L01	B01	27200	NaN	546	NaN	NaN
siRNA exp 20200220	800	L02	B01	23100	NaN	465	NaN	NaN
siRNA exp 20200220	800	L03	B01	19800	NaN	403	NaN	NaN
siRNA exp 20200220	800	L04	B01	23100	NaN	490	NaN	NaN
siRNA exp 20200220	800	L05	B01	27200	NaN	495	NaN	NaN
siRNA exp 20200220	800	L06	B01	19500	NaN	416	NaN	NaN
siRNA exp 20200220	800	L07	B01	25100	NaN	510	NaN	NaN
siRNA exp 20200220	800	L08	B01	20400	NaN	527	NaN	NaN
siRNA exp 20200220	800	L09	B01	23800	NaN	429	NaN	NaN
siRNA exp 20200220	800	L10	B01	23600	NaN	480	NaN	NaN
siRNA exp 20200220	800	L11	B01	21800	NaN	434	NaN	NaN
siRNA exp 20200220	800	L12	B01	24100	NaN	494	NaN	NaN

### Sheet: Sheet2
siControl/DMSO	siControl/dBET6	siHEXIM/DMSO	siHEXIM/dBET6	siTop2α/DMSO	siTop2α/dBET6	siTop2β/DMSO	siTop2β/dBET6	siXPF/DMSO	siXPF/dBET6	siXPG/DMSO	siXPG/dBET6
1	2.11036	1.27216	1.83257	0.950704	1.56186	1.02643	1.89202	1.17907	2.00883	1.48934	1.84396
1	1.66965	1.1916	1.66701	1.04494	1.57981	0.871803	1.33633	0.767897	1.57212	0.928069	1.31631
1	3.39844	1.1727	3.85317	1.08537	2.54592	1.14093	2.69919	1.6144	3.04534	2.51824	3.37213
T Test: Two Independent Samples												T Test: Two Independent Samples
SUMMARY			Hyp Mean Diff	0								SUMMARY			Hyp Mean Diff	0
Groups	Count	Mean	Variance	Cohen d								Groups	Count	Mean	Variance	Cohen d
siControl/DMSO	3	1	0									siTop2β/DMSO	3	1.01305	0.0182418
siControl/dBET6	3	2.39282	0.807017									siTop2β/dBET6	3	1.97585	0.469615
Pooled			0.403509	2.19264								Pooled			0.243929	1.9494
T TEST: Equal Variances				Alpha	0.05							T TEST: Equal Variances				Alpha	0.05
	std err	t-stat	df	p-value	t-crit	lower	upper	sig	effect r				std err	t-stat	df	p-value	t-crit	lower	upper	sig	effect r
One Tail	0.518658	2.68543	4	0.027459	2.13185			yes	0.802013			One Tail	0.40326	2.38751	4	0.0376855	2.13185			yes	0.766576
Two Tail	0.518658	2.68543	4	0.0549179	2.77645	-2.83284	0.0472057	no	0.802013			Two Tail	0.40326	2.38751	4	0.075371	2.77645	-2.08242	0.15684	no	0.766576
T TEST: Unequal Variances				Alpha	0.05							T TEST: Unequal Variances				Alpha	0.05
	std err	t-stat	df	p-value	t-crit	lower	upper	sig	effect r				std err	t-stat	df	p-value	t-crit	lower	upper	sig	effect r
One Tail	0.518658	2.68543	2	0.0575972	2.91999			no	0.884806			One Tail	0.40326	2.38751	2.15514	0.0652709	2.78157			no	0.851849
Two Tail	0.518658	2.68543	2	0.115194	4.30265	-3.62442	0.838785	no	0.884806			Two Tail	0.40326	2.38751	2.15514	0.130542	4.01905	-2.58351	0.657933	no	0.851849
T Test: Two Independent Samples												T Test: Two Independent Samples
SUMMARY			Hyp Mean Diff	0								SUMMARY			Hyp Mean Diff	0
Groups	Count	Mean	Variance	Cohen d								Groups	Count	Mean	Variance	Cohen d
siHEXIM/DMSO	3	1.21215	0.00278966									siXPF/DMSO	3	1.18712	0.179191
siHEXIM/dBET6	3	2.45091	1.48158									siXPF/dBET6	3	2.20876	0.57257
Pooled			0.742187	1.43791								Pooled			0.375881	1.66637
T TEST: Equal Variances				Alpha	0.05							T TEST: Equal Variances				Alpha	0.05
	std err	t-stat	df	p-value	t-crit	lower	upper	sig	effect r				std err	t-stat	df	p-value	t-crit	lower	upper	sig	effect r
One Tail	0.703414	1.76107	4	0.0765129	2.13185			no	0.660854			One Tail	0.500587	2.04088	4	0.0554163	2.13185			no	0.714224
Two Tail	0.703414	1.76107	4	0.153026	2.77645	-3.19175	0.71423	no	0.660854			Two Tail	0.500587	2.04088	4	0.110833	2.77645	-2.41149	0.368214	no	0.714224
T TEST: Unequal Variances				Alpha	0.05							T TEST: Unequal Variances				Alpha	0.05
	std err	t-stat	df	p-value	t-crit	lower	upper	sig	effect r				std err	t-stat	df	p-value	t-crit	lower	upper	sig	effect r
One Tail	0.703414	1.76107	2.00753	0.109909	2.91253			no	0.779135			One Tail	0.500587	2.04088	3.14016	0.0649253	2.31115			no	0.755087
Two Tail	0.703414	1.76107	2.00753	0.219819	4.28722	-4.25445	1.77693	no	0.779135			Two Tail	0.500587	2.04088	3.14016	0.129851	3.10357	-2.57525	0.53197	no	0.755087
T Test: Two Independent Samples												T Test: Two Independent Samples
SUMMARY			Hyp Mean Diff	0								SUMMARY			Hyp Mean Diff	0
Groups	Count	Mean	Variance	Cohen d								Groups	Count	Mean	Variance	Cohen d
siTop2α/DMSO	3	1.027	0.0047748									siXPG/DMSO	3	1.64522	0.650381
siTop2α/dBET6	3	1.89587	0.317013									siXPG/dBET6	3	2.17747	1.14001
Pooled			0.160894	2.16611								Pooled			0.895198	0.562546
T TEST: Equal Variances				Alpha	0.05							T TEST: Equal Variances				Alpha	0.05
	std err	t-stat	df	p-value	t-crit	lower	upper	sig	effect r				std err	t-stat	df	p-value	t-crit	lower	upper	sig	effect r
One Tail	0.32751	2.65293	4	0.0284037	2.13185			yes	0.79851			One Tail	0.772527	0.688975	4	0.26436	2.13185			no	0.325703
Two Tail	0.32751	2.65293	4	0.0568075	2.77645	-1.77817	0.0404508	no	0.79851			Two Tail	0.772527	0.688975	4	0.528721	2.77645	-2.67713	1.61263	no	0.325703
T TEST: Unequal Variances				Alpha	0.05							T TEST: Unequal Variances				Alpha	0.05
	std err	t-stat	df	p-value	t-crit	lower	upper	sig	effect r				std err	t-stat	df	p-value	t-crit	lower	upper	sig	effect r
One Tail	0.32751	2.65293	2.06023	0.0569981	2.86259			no	0.879522			One Tail	0.772527	0.688975	3.72166	0.265687	2.17849			no	0.336332
Two Tail	0.32751	2.65293	2.06023	0.113996	4.18433	-2.23927	0.501545	no	0.879522			Two Tail	0.772527	0.688975	3.72166	0.531374	2.86029	-2.7419	1.6774	no	0.336332
