## Supplementary material for "BRD4 Prevents R-Loop Formation and Transcription-Replication Conflicts by Ensuring Efficient Transcription Elongation": Source Data: 20200330_dex_camp.xlsx

### Sheet: Sheet1
γH2AX
Image Name	Channel	Lane Name	Name	Signal	Size	Area		Norm
HeLa, dBET6, dexrazoxane, camptothecin, 15%, tubulin (rabbit)	800	L01	B01	4370	NaN	518		1.02103		γH2AX
HeLa, dBET6, dexrazoxane, camptothecin, 15%, tubulin (rabbit)	800	L02	B01	4310	NaN	518		1.08291		BRD4
HeLa, dBET6, dexrazoxane, camptothecin, 15%, tubulin (rabbit)	800	L03	B01	2980	NaN	444		0.562264		RNAPIIpS2
HeLa, dBET6, dexrazoxane, camptothecin, 15%, tubulin (rabbit)	800	L04	B01	6320	NaN	444		1.32495
HeLa, dBET6, dexrazoxane, camptothecin, 15%, tubulin (rabbit)	800	L06	B01	2310	NaN	518		0.528604
HeLa, dBET6, dexrazoxane, camptothecin, 15%, tubulin (rabbit)	800	L07	B01	4750	NaN	518		1.24021
HeLa, dBET6, dexrazoxane, camptothecin, 15%, tubulin (rabbit)	800	L08	B01	18500	NaN	518		4.92021
HeLa, dBET6, dexrazoxane, camptothecin, 15%, tubulin (rabbit)	800	L09	B01	29700	NaN	1080		7.02128
Tubulin 15
Image Name	Channel	Lane Name	Name	Signal	Size	Area
HeLa, dBET6, dexrazoxane, camptothecin, 15%, yH2AX(#31, rabbit)	800	L01	B01	42800	NaN	504
HeLa, dBET6, dexrazoxane, camptothecin, 15%, yH2AX(#31, rabbit)	800	L02	B01	39800	NaN	504
HeLa, dBET6, dexrazoxane, camptothecin, 15%, yH2AX(#31, rabbit)	800	L03	B01	53000	NaN	588
HeLa, dBET6, dexrazoxane, camptothecin, 15%, yH2AX(#31, rabbit)	800	L04	B01	47700	NaN	504
HeLa, dBET6, dexrazoxane, camptothecin, 15%, yH2AX(#31, rabbit)	800	L06	B01	43700	NaN	504
HeLa, dBET6, dexrazoxane, camptothecin, 15%, yH2AX(#31, rabbit)	800	L07	B01	38300	NaN	504
HeLa, dBET6, dexrazoxane, camptothecin, 15%, yH2AX(#31, rabbit)	800	L08	B01	37600	NaN	504
HeLa, dBET6, dexrazoxane, camptothecin, 15%, yH2AX(#31, rabbit)	800	L09	B01	42300	NaN	504
Tubulin 8
Image Name	Channel	Lane Name	Name	Signal	Size	Area
HeLa, dBET6, dexrazoxane, camptothecin, 8%, Tubulin (rabbit)	800	L01	B01	57900	NaN	1000
HeLa, dBET6, dexrazoxane, camptothecin, 8%, Tubulin (rabbit)	800	L02	B01	51700	NaN	1080
HeLa, dBET6, dexrazoxane, camptothecin, 8%, Tubulin (rabbit)	800	L03	B01	60000	NaN	1040
HeLa, dBET6, dexrazoxane, camptothecin, 8%, Tubulin (rabbit)	800	L04	B01	62600	NaN	1080
HeLa, dBET6, dexrazoxane, camptothecin, 8%, Tubulin (rabbit)	800	L06	B01	75800	NaN	1320
HeLa, dBET6, dexrazoxane, camptothecin, 8%, Tubulin (rabbit)	800	L07	B01	63600	NaN	1280
HeLa, dBET6, dexrazoxane, camptothecin, 8%, Tubulin (rabbit)	800	L08	B01	58200	NaN	1160
HeLa, dBET6, dexrazoxane, camptothecin, 8%, Tubulin (rabbit)	800	L09	B01	65900	NaN	1320
BRD4
Image Name	Channel	Lane Name	Name	Signal	Size	Area		Norm
HeLa, dBET6, dexrazoxane, camptothecin,8%, BRD4(#40 rabbit), RNAPII S2 (#173, rat)	800	L01	B01	319	NaN	600		5.5095
HeLa, dBET6, dexrazoxane, camptothecin,8%, BRD4(#40 rabbit), RNAPII S2 (#173, rat)	800	L02	B01	7.64	NaN	546		0.147776
HeLa, dBET6, dexrazoxane, camptothecin,8%, BRD4(#40 rabbit), RNAPII S2 (#173, rat)	800	L03	B01	119	NaN	680		1.98333
HeLa, dBET6, dexrazoxane, camptothecin,8%, BRD4(#40 rabbit), RNAPII S2 (#173, rat)	800	L04	B01	2.24	NaN	560		0.0357827
HeLa, dBET6, dexrazoxane, camptothecin,8%, BRD4(#40 rabbit), RNAPII S2 (#173, rat)	800	L06	B01	113	NaN	560		1.49077
HeLa, dBET6, dexrazoxane, camptothecin,8%, BRD4(#40 rabbit), RNAPII S2 (#173, rat)	800	L07	B01	1.72	NaN	560		0.027044
HeLa, dBET6, dexrazoxane, camptothecin,8%, BRD4(#40 rabbit), RNAPII S2 (#173, rat)	800	L08	B01	65	NaN	560		1.11684
HeLa, dBET6, dexrazoxane, camptothecin,8%, BRD4(#40 rabbit), RNAPII S2 (#173, rat)	800	L09	B01	5.06	NaN	546		0.076783
RNAPIIpS2
Image Name	Channel	Lane Name	Name	Signal	Size	Area		Norm
HeLa, dBET6, dexrazoxane, camptothecin,8%, BRD4(#40 rabbit), RNAPII S2 (#173, rat)	700	L01	B01	11600	NaN	480		20.0345
HeLa, dBET6, dexrazoxane, camptothecin,8%, BRD4(#40 rabbit), RNAPII S2 (#173, rat)	700	L02	B01	4460	NaN	320		8.62669
HeLa, dBET6, dexrazoxane, camptothecin,8%, BRD4(#40 rabbit), RNAPII S2 (#173, rat)	700	L03	B01	6690	NaN	400		11.15
HeLa, dBET6, dexrazoxane, camptothecin,8%, BRD4(#40 rabbit), RNAPII S2 (#173, rat)	700	L04	B01	2640	NaN	400		4.21725
HeLa, dBET6, dexrazoxane, camptothecin,8%, BRD4(#40 rabbit), RNAPII S2 (#173, rat)	700	L06	B01	1630	NaN	400		2.1504
HeLa, dBET6, dexrazoxane, camptothecin,8%, BRD4(#40 rabbit), RNAPII S2 (#173, rat)	700	L07	B01	1100	NaN	400		1.72956
HeLa, dBET6, dexrazoxane, camptothecin,8%, BRD4(#40 rabbit), RNAPII S2 (#173, rat)	700	L08	B01	2040	NaN	320		3.50515
HeLa, dBET6, dexrazoxane, camptothecin,8%, BRD4(#40 rabbit), RNAPII S2 (#173, rat)	700	L09	B01	2060	NaN	400		3.12595
