## Supplementary material for "BRD4 Prevents R-Loop Formation and Transcription-Replication Conflicts by Ensuring Efficient Transcription Elongation": Source Data: gh2axstats.xlsx

### Sheet: Sheet1
Condition	Replicate	15 tubulin Signal	10 tubulin Signal	gH2AX signal	gH2AX Norm	Mean	gH2AX SE	BRD4 Signal	BRD4 Norm	Mean	BRD4 SE	RNAPII Signal	RNAPII Norm	Mean	RNAPII SE
DMSO	1	1660000	1070000	59000	3.55422	3.83101	0.281287	48400				5200000
DMSO	2	1160000		49000	4.22414			3520				1910000
DMSO	3	1470000		66000	4.4898			8490				2200000
DMSO	4	1610000		49200	3.0559			5140				2310000
TRP	1	2080000	934000	55800	2.68269	4.40203	0.560538	89000				1010000
TRP	2	926000		53200	5.74514			11800				363000
TRP	3	1120000		47900	4.27679			3690				633000
TRP	4	881000		43200	4.90352			8470				561000
dBET6	1	1900000	843000	125000	6.57895	7.40609	0.257636	7650				1870000
dBET6	2	905000		70800	7.8232			2350				957000
dBET6	3	1110000		87200	7.85586			1280				1300000
dBET6	4	1010000		74400	7.36634			1880				1170000
Both	1	2030000	953000	73200	3.60591	3.8402	0.247764	6040				1060000
Both	2	1220000		38400	3.14754			1200				655000			ANOVA summary
Both	3	1180000		51900	4.39831			1130				622000			F	16.87
Both	4	708000		29800	4.20904			2210				330000			P value	0.0001
															P value summary	***
γH2AX															Significant diff. among means (P < 0.05)?	Yes
															R square	0.8083
														Tukey's Ttest	Mean Diff.	95.00% CI of diff.	Significant?	Summary	Adjusted P Value
														DMSO vs. TRP 4hr	-0.00571	-0.02321 to 0.01179	No	ns	0.7692
														DMSO vs. dBET6 4hr	-0.03575	-0.05325 to -0.01825	Yes	***	0.0003
														DMSO vs. Both 4hr	-9.162e-05	-0.01759 to 0.01741	No	ns	>0.9999
														TRP 4hr vs. dBET6 4hr	-0.03004	-0.04754 to -0.01254	Yes	**	0.0013
														TRP 4hr vs. Both 4hr	0.005619	-0.01188 to 0.02312	No	ns	0.7775
														dBET6 4hr vs. Both 4hr	0.03566	0.01816 to 0.05316	Yes	***	0.0003

### Sheet: Sheet2
Anova: Single Factor
SUMMARY								Tukey Post-hoc
Groups	Count	Sum	Average	Variance				Cond1	Cond2	p-value
DMSO	4	0.153241	0.0383101	4.21986e-05				DMSO	TRP	0.6089
TRP 4hr	4	0.200595	0.0501489	0.000537309				DMSO	dBET6	0.0122
dBET6 4hr	4	0.296243	0.0740609	3.54006e-05				DMSO	Both	0.5942
Both 4hr	4	0.201551	0.0503877	0.000102222				TRP	dBET6	0.1059
								TRP	Both	1
								dBET6	Both	0.1104
ANOVA
Source of Variation	SS	df	MS	F	P-value	F crit
Between Groups	0.0026964	3	0.000898799	5.01331	0.0176182	3.49029
Within Groups	0.00215139	12	0.000179282
Total	0.00484779	15
