## Supplementary material for "BRD4 Prevents R-Loop Formation and Transcription-Replication Conflicts by Ensuring Efficient Transcription Elongation": Source Data: 20190627_293T_dBET6.xlsx

### Sheet: Sheet1
γH2AX (15%)
Image Name	Channel	Lane Name	Name	Signal
293T,AID-BRD4,TIR1,C10, IAA vs dBET6,15%, gH2AX	800	L06	B01	645		5.50341	0
293T,AID-BRD4,TIR1,C10, IAA vs dBET6,15%, gH2AX	800	L07	B01	787		5.20503	2
293T,AID-BRD4,TIR1,C10, IAA vs dBET6,15%, gH2AX	800	L08	B01	912		6.22951	4
293T,AID-BRD4,TIR1,C10, IAA vs dBET6,15%, gH2AX	800	L09	B01	987		6.79752	6
293T,AID-BRD4,TIR1,C10, IAA vs dBET6,15%, gH2AX	800	L10	B01	1220		9.44272	8
Tubulin (15%)
Image Name	Channel	Lane Name	Name	Signal
293T,AID-BRD4,TIR1,C10, IAA vs dBET6,15%, Tubulin	700	L06	B01	5860
293T,AID-BRD4,TIR1,C10, IAA vs dBET6,15%, Tubulin	700	L07	B01	7560
293T,AID-BRD4,TIR1,C10, IAA vs dBET6,15%, Tubulin	700	L08	B01	7320
293T,AID-BRD4,TIR1,C10, IAA vs dBET6,15%, Tubulin	700	L09	B01	7260
293T,AID-BRD4,TIR1,C10, IAA vs dBET6,15%, Tubulin	700	L10	B01	6460
RNAPII pSer2 (8%)
Image Name	Channel	Lane Name	Name	Signal
293T,AID-BRD4,TIR1,C10, IAA vs dBET6,8%, BRD4/RNAPIIpSer2	700	L06	B01	9540		5.35955
293T,AID-BRD4,TIR1,C10, IAA vs dBET6,8%, BRD4/RNAPIIpSer2	700	L07	B01	4430		4.79437
293T,AID-BRD4,TIR1,C10, IAA vs dBET6,8%, BRD4/RNAPIIpSer2	700	L08	B01	9390		5.03215
293T,AID-BRD4,TIR1,C10, IAA vs dBET6,8%, BRD4/RNAPIIpSer2	700	L09	B01	8710		5.92517
293T,AID-BRD4,TIR1,C10, IAA vs dBET6,8%, BRD4/RNAPIIpSer2	700	L10	B01	2460		1.39298
Tubulin (8%)
Image Name	Channel	Lane Name	Name	Signal
293T,AID-BRD4,TIR1,C10, IAA vs dBET6,8%, Tubulin	700	L06	B01	8900
293T,AID-BRD4,TIR1,C10, IAA vs dBET6,8%, Tubulin	700	L07	B01	4620
293T,AID-BRD4,TIR1,C10, IAA vs dBET6,8%, Tubulin	700	L08	B01	9330
293T,AID-BRD4,TIR1,C10, IAA vs dBET6,8%, Tubulin	700	L09	B01	7350
293T,AID-BRD4,TIR1,C10, IAA vs dBET6,8%, Tubulin	700	L10	B01	8830
